## Supplemental Data Files for "A genetic switch involving EGR1 and EZH2 links aging and development across human tissues": DataS2.xlsx

### Sheet: DataS2_EGR1_TargetGenes
gene
ACE
ADSS2
AIFM1
AKAP12
AKIRIN2
ALKBH7
AMMECR1L
ANKH
ANKS1A
AP1G1
AP3S1
APLP2
APP
ARF3
ARL1
ARRDC1-AS1
ATE1
ATG12
ATOSB
ATP1B2
BAHD1
BRD2
C12orf75
C9orf72
CACNA1A
CACNA1E
CAMK2A
CAND1
CARNMT1
CBARP
CBLN1
CDH2
CDK17
CDKN2C
CEP70
CEP95
CGGBP1
CLPTM1
CLSTN1
CLTC
CMAS
CNN2
CNNM4
CNOT6L
CORO1C
CREB3L1
CRTC2
CSMD3
CTCF
DDX5
DDX6
DLL4
DLX4
DNAJB5
DVL2
DYNC1LI1
DYNLL1
EFEMP2
EGLN2
EGR1
EGR3
EHBP1
EIF5A
ELL
EPHB1
ERF
ERRFI1
ETV4
FAF1
FEV
FOXP2
FRA10AC1
FUS
FZD1
GIT1
GLRA3
GNB2
GPHN
GPR132
GRB2
GRIN1
GSX1
HAS1
HCFC1R1
HCN4
HHEX
HMGA1
HMGN1
HMGN2
HNRNPDL
HOXA2
HOXA5
HOXA7
HOXB8
HR
HRK
HSPB9
HYAL2
ICAM5
IGF2BP1
IMPDH1
ING2
IRF2BPL
ISG20L2
ITGB8
IWS1
KAT2A
KAT7
KCNAB3
KCNB1
KCNB2
KCNC1
KCND2
KCNH5
KCNN2
KCNQ5
KCNS2
KDM2A
KLF16
KLF3
KLF3-AS1
KLHL10
KRCC1
KREMEN2
L1CAM
LEF1
LMNTD2
LRATD2
LRFN5
LYPLA2
MACO1
MAN2A2
MAP3K4
MATR3
MEF2C
METTL25B
MGLL
MNT
MORF4L2
MRC2
MSI1
MSL2
MYB
NAB2
NDUFA4L2
NEUROD2
NFYC
NIPBL
NLK
NOP53
NPAS4
NRGN
NRK
NT5C3B
NUFIP2
NUMBL
ORC4
OTX1
PABIR1
PABIR2
PACSIN2
PAFAH1B1
PARP6
PBX1
PCDH17
PCIF1
PCOLCE
PCSK2
PDGFB
PITPNA
PJA1
PLEKHH3
PLOD3
PORCN
PPARGC1B
PRKACA
PRKAG1
PRPF3
PRRT2
PSME3IP1
PTCH1
PTMS
PTPN7
QRICH1
RAB26
RAB39A
RALGPS2
RAPGEFL1
RASGEF1A
RASSF7
RBBP6
RELB
REXO2
RFX4
RHOA
RHOB
RNF24
RPS6KA3
RPUSD4
RSPRY1
RUNX1
SARM1
SCN8A
SDCCAG8
SEC14L1
SELENOF
SERTAD1
SF1
SH3BP1
SH3GL3
SH3KBP1
SHF
SIK2
SLC22A17
SLC25A23
SLC25A38
SLC9A7
SMARCA5
SMYD5
SOCS5
SOX12
SP1
SPRED1
SPTB
SRCIN1
SREBF2
SSTR3
STARD13
SYVN1
TAF11
TAOK2
TBC1D10A
TBX3
TCTA
TFAP2C
TFE3
THOC6
TLE3
TLE4
TNFRSF12A
TPBG
TPGS2
TPM4
TRA2B
TRIB1
TTC9C
TUG1
UBASH3B
UBTF
UBXN10
UCHL3
USP1
VAMP2
VEGFA
VGF
VTN
WDR44
WDR48
XK
XPR1
YPEL4
YWHAE
ZBTB5
ZFPM1
ZMYM2
ZNF232
ZNF414
ZNF827
ZNHIT1
