## Supplemental Data Files for "A genetic switch involving EGR1 and EZH2 links aging and development across human tissues": DataS3.xls

### Sheet: EGR1-GSEA_PantherORA
Analysis Type:	PANTHER Overrepresentation Test (Released 20240807)
Annotation Version and Release Date:	GO Ontology database DOI: 10.5281/zenodo.14861039 Released 2025-02-06
Analyzed List:	upload_1 (Homo sapiens)
Reference List:	Homo sapiens (all genes in database)
Test Type:	FISHER
Correction:	FDR
GO biological process complete	Homo sapiens - REFLIST (20580)	upload_1 (273)	upload_1 (expected)	upload_1 (over/under)	upload_1 (fold Enrichment)	upload_1 (raw P-value)	upload_1 (FDR)
system development (GO:0048731)	3614	108	47.94	+	2.25	5.87E-18	8.73E-14
multicellular organism development (GO:0007275)	4001	114	53.07	+	2.15	1.64E-17	1.22E-13
positive regulation of RNA metabolic process (GO:0051254)	1788	67	23.72	+	2.82	3.08E-15	1.53E-11
positive regulation of nucleobase-containing compound metabolic process (GO:0045935)	1990	71	26.4	+	2.69	4.42E-15	1.64E-11
positive regulation of DNA-templated transcription (GO:0045893)	1667	64	22.11	+	2.89	4.90E-15	1.46E-11
developmental process (GO:0032502)	5794	138	76.86	+	1.8	4.98E-15	1.23E-11
positive regulation of RNA biosynthetic process (GO:1902680)	1669	64	22.14	+	2.89	5.19E-15	1.10E-11
positive regulation of transcription by RNA polymerase II (GO:0045944)	1234	54	16.37	+	3.3	5.38E-15	1.00E-11
nervous system development (GO:0007399)	2265	76	30.05	+	2.53	9.40E-15	1.55E-11
anatomical structure development (GO:0048856)	5272	129	69.93	+	1.84	1.22E-14	1.82E-11
regulation of nucleobase-containing compound metabolic process (GO:0019219)	4050	107	53.72	+	1.99	8.01E-14	1.08E-10
regulation of biological process (GO:0050789)	11802	214	156.56	+	1.37	2.48E-13	3.07E-10
regulation of cellular process (GO:0050794)	11410	209	151.36	+	1.38	3.44E-13	3.94E-10
regulation of primary metabolic process (GO:0080090)	5285	125	70.11	+	1.78	6.76E-13	7.18E-10
biological regulation (GO:0065007)	12207	217	161.93	+	1.34	1.19E-12	1.18E-09
regulation of macromolecule metabolic process (GO:0060255)	5809	132	77.06	+	1.71	1.41E-12	1.31E-09
positive regulation of macromolecule metabolic process (GO:0010604)	3154	88	41.84	+	2.1	1.99E-12	1.74E-09
negative regulation of cellular process (GO:0048523)	4996	119	66.27	+	1.8	2.16E-12	1.78E-09
negative regulation of DNA-templated transcription (GO:0045892)	1277	50	16.94	+	2.95	4.24E-12	3.32E-09
negative regulation of RNA biosynthetic process (GO:1902679)	1287	50	17.07	+	2.93	5.64E-12	4.19E-09
negative regulation of nucleobase-containing compound metabolic process (GO:0045934)	1518	55	20.14	+	2.73	6.23E-12	4.41E-09
regulation of RNA metabolic process (GO:0051252)	3745	97	49.68	+	1.95	7.18E-12	4.85E-09
negative regulation of biological process (GO:0048519)	5208	121	69.09	+	1.75	7.54E-12	4.88E-09
negative regulation of RNA metabolic process (GO:0051253)	1392	52	18.47	+	2.82	8.54E-12	5.29E-09
negative regulation of macromolecule metabolic process (GO:0010605)	2495	74	33.1	+	2.24	1.51E-11	9.01E-09
central nervous system development (GO:0007417)	1021	43	13.54	+	3.17	1.68E-11	9.62E-09
regulation of developmental process (GO:0050793)	2443	73	32.41	+	2.25	1.93E-11	1.06E-08
positive regulation of metabolic process (GO:0009893)	3472	91	46.06	+	1.98	2.79E-11	1.48E-08
positive regulation of macromolecule biosynthetic process (GO:0010557)	2539	74	33.68	+	2.2	2.84E-11	1.46E-08
regulation of DNA-templated transcription (GO:0006355)	3480	91	46.16	+	1.97	2.99E-11	1.48E-08
positive regulation of biosynthetic process (GO:0009891)	2653	76	35.19	+	2.16	3.39E-11	1.62E-08
regulation of RNA biosynthetic process (GO:2001141)	3493	91	46.34	+	1.96	3.42E-11	1.59E-08
regulation of transcription by RNA polymerase II (GO:0006357)	2704	77	35.87	+	2.15	4.57E-11	2.06E-08
negative regulation of metabolic process (GO:0009892)	2723	77	36.12	+	2.13	5.31E-11	2.32E-08
positive regulation of cellular process (GO:0048522)	5807	127	77.03	+	1.65	1.10E-10	4.68E-08
regulation of metabolic process (GO:0019222)	6356	135	84.31	+	1.6	1.39E-10	5.75E-08
negative regulation of macromolecule biosynthetic process (GO:0010558)	2099	64	27.84	+	2.3	2.16E-10	8.68E-08
negative regulation of biosynthetic process (GO:0009890)	2171	65	28.8	+	2.26	2.36E-10	9.23E-08
regulation of macromolecule biosynthetic process (GO:0010556)	5086	115	67.47	+	1.7	2.75E-10	1.05E-07
regulation of gene expression (GO:0010468)	4979	113	66.05	+	1.71	3.30E-10	1.23E-07
brain development (GO:0007420)	747	34	9.91	+	3.43	3.80E-10	1.38E-07
cell differentiation (GO:0030154)	3711	92	49.23	+	1.87	5.04E-10	1.78E-07
cellular developmental process (GO:0048869)	3714	92	49.27	+	1.87	5.12E-10	1.77E-07
multicellular organismal process (GO:0032501)	6347	133	84.19	+	1.58	5.48E-10	1.85E-07
positive regulation of biological process (GO:0048518)	6117	129	81.14	+	1.59	8.61E-10	2.84E-07
regulation of biosynthetic process (GO:0009889)	5260	116	69.78	+	1.66	1.12E-09	3.61E-07
anatomical structure morphogenesis (GO:0009653)	2262	65	30.01	+	2.17	1.93E-09	6.09E-07
animal organ development (GO:0048513)	2884	76	38.26	+	1.99	1.94E-09	6.00E-07
head development (GO:0060322)	797	34	10.57	+	3.22	2.01E-09	6.11E-07
negative regulation of transcription by RNA polymerase II (GO:0000122)	938	37	12.44	+	2.97	3.07E-09	9.12E-07
regulation of multicellular organismal development (GO:2000026)	1400	47	18.57	+	2.53	3.36E-09	9.81E-07
regulation of cell differentiation (GO:0045595)	1553	50	20.6	+	2.43	4.33E-09	1.24E-06
positive regulation of developmental process (GO:0051094)	1329	45	17.63	+	2.55	5.92E-09	1.66E-06
tube morphogenesis (GO:0035239)	695	29	9.22	+	3.15	5.46E-08	1.50E-05
regulation of multicellular organismal process (GO:0051239)	2946	73	39.08	+	1.87	6.86E-08	1.86E-05
cellular process (GO:0009987)	15523	241	205.92	+	1.17	1.24E-07	3.29E-05
regulation of hemopoiesis (GO:1903706)	416	21	5.52	+	3.81	1.92E-07	5.00E-05
tube development (GO:0035295)	919	33	12.19	+	2.71	2.13E-07	5.45E-05
regulation of cellular component organization (GO:0051128)	2467	63	32.73	+	1.93	2.55E-07	6.44E-05
regulation of blood vessel endothelial cell migration (GO:0043535)	93	10	1.23	+	8.11	4.39E-07	1.09E-04
regulation of biological quality (GO:0065008)	2968	71	39.37	+	1.8	5.28E-07	1.29E-04
positive regulation of cell differentiation (GO:0045597)	865	31	11.47	+	2.7	5.34E-07	1.28E-04
regulation of myeloid cell differentiation (GO:0045637)	203	14	2.69	+	5.2	5.87E-07	1.39E-04
neurogenesis (GO:0022008)	1397	42	18.53	+	2.27	6.19E-07	1.44E-04
animal organ morphogenesis (GO:0009887)	976	33	12.95	+	2.55	8.20E-07	1.88E-04
forebrain development (GO:0030900)	417	20	5.53	+	3.62	8.43E-07	1.90E-04
modulation of chemical synaptic transmission (GO:0050804)	503	22	6.67	+	3.3	1.10E-06	2.45E-04
regulation of trans-synaptic signaling (GO:0099177)	504	22	6.69	+	3.29	1.14E-06	2.49E-04
cell development (GO:0048468)	2282	58	30.27	+	1.92	1.32E-06	2.85E-04
cellular response to stress (GO:0033554)	1642	46	21.78	+	2.11	1.34E-06	2.84E-04
skeletal system development (GO:0001501)	512	22	6.79	+	3.24	1.48E-06	3.09E-04
generation of neurons (GO:0048699)	1205	37	15.98	+	2.31	1.75E-06	3.61E-04
negative regulation of myeloid cell differentiation (GO:0045638)	85	9	1.13	+	7.98	1.90E-06	3.88E-04
localization (GO:0051179)	4523	94	60	+	1.57	2.05E-06	4.13E-04
regulation of leukocyte differentiation (GO:1902105)	334	17	4.43	+	3.84	2.58E-06	5.12E-04
cellular component organization or biogenesis (GO:0071840)	6083	117	80.69	+	1.45	2.61E-06	5.11E-04
potassium ion transmembrane transport (GO:0071805)	168	12	2.23	+	5.38	2.63E-06	5.08E-04
cellular component organization (GO:0016043)	5872	114	77.89	+	1.46	2.75E-06	5.24E-04
circulatory system development (GO:0072359)	940	31	12.47	+	2.49	3.03E-06	5.71E-04
embryonic organ development (GO:0048568)	454	20	6.02	+	3.32	3.09E-06	5.75E-04
anatomical structure formation involved in morphogenesis (GO:0048646)	988	32	13.11	+	2.44	4.37E-06	8.02E-04
regulation of synaptic plasticity (GO:0048167)	208	13	2.76	+	4.71	4.44E-06	8.05E-04
regulation of synapse organization (GO:0050807)	311	16	4.13	+	3.88	4.46E-06	7.98E-04
regulation of cell development (GO:0060284)	816	28	10.82	+	2.59	4.50E-06	7.96E-04
regulation of cell communication (GO:0010646)	3510	77	46.56	+	1.65	4.55E-06	7.96E-04
embryo development ending in birth or egg hatching (GO:0009792)	681	25	9.03	+	2.77	4.72E-06	8.17E-04
cellular response to stimulus (GO:0051716)	6422	121	85.19	+	1.42	5.00E-06	8.54E-04
regulation of synapse structure or activity (GO:0050803)	317	16	4.21	+	3.8	5.68E-06	9.60E-04
telencephalon development (GO:0021537)	283	15	3.75	+	4	6.22E-06	1.04E-03
regulation of signaling (GO:0023051)	3502	76	46.46	+	1.64	6.85E-06	1.13E-03
potassium ion transport (GO:0006813)	185	12	2.45	+	4.89	7.12E-06	1.16E-03
regulation of potassium ion transmembrane transport (GO:1901379)	76	8	1.01	+	7.94	7.48E-06	1.21E-03
regulation of myeloid leukocyte differentiation (GO:0002761)	127	10	1.68	+	5.94	7.66E-06	1.22E-03
negative regulation of phosphorus metabolic process (GO:0010563)	219	13	2.91	+	4.47	7.78E-06	1.23E-03
negative regulation of phosphate metabolic process (GO:0045936)	219	13	2.91	+	4.47	7.78E-06	1.22E-03
tissue morphogenesis (GO:0048729)	572	22	7.59	+	2.9	8.72E-06	1.35E-03
embryo development (GO:0009790)	1045	32	13.86	+	2.31	1.02E-05	1.56E-03
regulation of cell junction assembly (GO:1901888)	264	14	3.5	+	4	1.26E-05	1.92E-03
morphogenesis of an epithelium (GO:0002009)	458	19	6.08	+	3.13	1.28E-05	1.93E-03
endothelial tube morphogenesis (GO:0061154)	12	4	0.16	+	25.13	1.38E-05	2.05E-03
morphogenesis of an endothelium (GO:0003159)	12	4	0.16	+	25.13	1.38E-05	2.03E-03
regulation of endothelial cell migration (GO:0010594)	170	11	2.26	+	4.88	1.76E-05	2.56E-03
hemopoiesis (GO:0030097)	694	24	9.21	+	2.61	1.97E-05	2.84E-03
neuron differentiation (GO:0030182)	1127	33	14.95	+	2.21	2.04E-05	2.92E-03
epithelial tube morphogenesis (GO:0060562)	313	15	4.15	+	3.61	2.05E-05	2.91E-03
chordate embryonic development (GO:0043009)	660	23	8.76	+	2.63	2.62E-05	3.67E-03
response to endogenous stimulus (GO:0009719)	1243	35	16.49	+	2.12	2.78E-05	3.86E-03
cell morphogenesis (GO:0000902)	712	24	9.44	+	2.54	2.97E-05	4.09E-03
cellular response to endogenous stimulus (GO:0071495)	955	29	12.67	+	2.29	3.21E-05	4.38E-03
regulation of potassium ion transport (GO:0043266)	94	8	1.25	+	6.42	3.60E-05	4.86E-03
negative regulation of protein tyrosine kinase activity (GO:0061099)	15	4	0.2	+	20.1	3.68E-05	4.94E-03
negative regulation of multicellular organismal process (GO:0051241)	1115	32	14.79	+	2.16	3.81E-05	5.06E-03
regulation of cell cycle (GO:0051726)	1070	31	14.19	+	2.18	4.53E-05	5.97E-03
negative regulation of developmental process (GO:0051093)	924	28	12.26	+	2.28	4.63E-05	6.04E-03
negative regulation of cell migration (GO:0030336)	297	14	3.94	+	3.55	4.63E-05	5.99E-03
negative regulation of cell migration involved in sprouting angiogenesis (GO:0090051)	16	4	0.21	+	18.85	4.86E-05	6.23E-03
hindbrain development (GO:0030902)	158	10	2.1	+	4.77	5.11E-05	6.49E-03
action potential (GO:0001508)	129	9	1.71	+	5.26	5.71E-05	7.19E-03
regulation of phosphate metabolic process (GO:0019220)	697	23	9.25	+	2.49	6.04E-05	7.55E-03
vasculature development (GO:0001944)	558	20	7.4	+	2.7	6.05E-05	7.50E-03
reproductive structure development (GO:0048608)	305	14	4.05	+	3.46	6.17E-05	7.58E-03
regulation of phosphorus metabolic process (GO:0051174)	698	23	9.26	+	2.48	6.17E-05	7.53E-03
leukocyte differentiation (GO:0002521)	428	17	5.68	+	2.99	6.31E-05	7.63E-03
transport (GO:0006810)	3703	76	49.12	+	1.55	6.43E-05	7.71E-03
reproductive system development (GO:0061458)	309	14	4.1	+	3.42	7.09E-05	8.44E-03
establishment of localization (GO:0051234)	3981	80	52.81	+	1.51	7.44E-05	8.78E-03
negative regulation of cell motility (GO:2000146)	312	14	4.14	+	3.38	7.86E-05	9.21E-03
outflow tract morphogenesis (GO:0003151)	78	7	1.03	+	6.77	7.92E-05	9.20E-03
chromatin organization (GO:0006325)	1149	32	15.24	+	2.1	8.18E-05	9.43E-03
negative regulation of myeloid leukocyte differentiation (GO:0002762)	55	6	0.73	+	8.22	8.67E-05	9.92E-03
regulation of protein metabolic process (GO:0051246)	1594	40	21.14	+	1.89	8.75E-05	9.94E-03
positive regulation of cell development (GO:0010720)	440	17	5.84	+	2.91	8.84E-05	9.96E-03
negative regulation of blood vessel endothelial cell migration (GO:0043537)	36	5	0.48	+	10.47	1.07E-04	1.19E-02
blood vessel development (GO:0001568)	536	19	7.11	+	2.67	1.07E-04	1.19E-02
negative regulation of phosphorylation (GO:0042326)	174	10	2.31	+	4.33	1.14E-04	1.26E-02
regulation of cellular component biogenesis (GO:0044087)	1024	29	13.58	+	2.13	1.16E-04	1.26E-02
positive regulation of granulocyte differentiation (GO:0030854)	8	3	0.11	+	28.27	1.23E-04	1.34E-02
regulation of membrane potential (GO:0042391)	453	17	6.01	+	2.83	1.26E-04	1.35E-02
regulation of protein kinase activity (GO:0045859)	327	14	4.34	+	3.23	1.29E-04	1.38E-02
regionalization (GO:0003002)	411	16	5.45	+	2.93	1.31E-04	1.39E-02
sex differentiation (GO:0007548)	288	13	3.82	+	3.4	1.33E-04	1.40E-02
negative regulation of locomotion (GO:0040013)	330	14	4.38	+	3.2	1.42E-04	1.49E-02
ossification (GO:0001503)	292	13	3.87	+	3.36	1.53E-04	1.59E-02
regulation of cell migration involved in sprouting angiogenesis (GO:0090049)	39	5	0.52	+	9.66	1.58E-04	1.63E-02
cellular response to chemical stimulus (GO:0070887)	1968	46	26.11	+	1.76	1.60E-04	1.64E-02
cell migration (GO:0016477)	934	27	12.39	+	2.18	1.70E-04	1.73E-02
regulation of metal ion transport (GO:0010959)	378	15	5.01	+	2.99	1.72E-04	1.74E-02
cell-cell signaling (GO:0007267)	845	25	11.21	+	2.23	1.72E-04	1.73E-02
cellular response to mycophenolic acid (GO:0071506)	2	2	0.03	+	75.38	1.75E-04	1.75E-02
response to mycophenolic acid (GO:0071505)	2	2	0.03	+	75.38	1.75E-04	1.74E-02
endothelial tube lumen extension (GO:0097498)	2	2	0.03	+	75.38	1.75E-04	1.73E-02
metal ion transport (GO:0030001)	653	21	8.66	+	2.42	1.81E-04	1.77E-02
regulation of phosphorylation (GO:0042325)	559	19	7.42	+	2.56	1.83E-04	1.78E-02
regulation of signal transduction (GO:0009966)	3069	64	40.71	+	1.57	2.10E-04	2.03E-02
negative regulation of gene expression (GO:0010629)	1037	29	13.76	+	2.11	2.11E-04	2.02E-02
response to oxygen-containing compound (GO:1901700)	1592	39	21.12	+	1.85	2.13E-04	2.03E-02
regulation of cell migration (GO:0030334)	961	27	12.75	+	2.12	2.33E-04	2.21E-02
import into cell (GO:0098657)	696	22	9.23	+	2.38	2.40E-04	2.26E-02
response to nitrogen compound (GO:1901698)	1056	29	14.01	+	2.07	2.40E-04	2.25E-02
myeloid cell differentiation (GO:0030099)	307	13	4.07	+	3.19	2.49E-04	2.31E-02
skeletal system morphogenesis (GO:0048705)	230	11	3.05	+	3.61	2.65E-04	2.45E-02
positive regulation of leukocyte differentiation (GO:1902107)	193	10	2.56	+	3.91	2.66E-04	2.44E-02
positive regulation of hemopoiesis (GO:1903708)	193	10	2.56	+	3.91	2.66E-04	2.43E-02
regulation of kinase activity (GO:0043549)	351	14	4.66	+	3.01	2.68E-04	2.43E-02
cell communication (GO:0007154)	5272	97	69.93	+	1.39	2.68E-04	2.41E-02
cellular response to steroid hormone stimulus (GO:0071383)	159	9	2.11	+	4.27	2.81E-04	2.51E-02
cardiac conduction (GO:0061337)	68	6	0.9	+	6.65	2.83E-04	2.52E-02
positive regulation of multicellular organismal process (GO:0051240)	1661	40	22.03	+	1.82	2.85E-04	2.52E-02
negative regulation of peptidyl-tyrosine phosphorylation (GO:0050732)	25	4	0.33	+	12.06	3.08E-04	2.71E-02
blood vessel morphogenesis (GO:0048514)	444	16	5.89	+	2.72	3.11E-04	2.72E-02
myeloid leukocyte differentiation (GO:0002573)	162	9	2.15	+	4.19	3.22E-04	2.80E-02
response to fluid shear stress (GO:0034405)	46	5	0.61	+	8.19	3.48E-04	3.01E-02
cell morphogenesis involved in neuron differentiation (GO:0048667)	450	16	5.97	+	2.68	3.61E-04	3.10E-02
mononuclear cell differentiation (GO:1903131)	362	14	4.8	+	2.92	3.65E-04	3.12E-02
response to abiotic stimulus (GO:0009628)	1129	30	14.98	+	2	3.89E-04	3.31E-02
biological_process (GO:0008150)	17701	254	234.81	+	1.08	4.02E-04	3.40E-02
Unclassified (UNCLASSIFIED)	2879	19	38.19	-	0.5	4.02E-04	3.38E-02
regulation of synapse assembly (GO:0051963)	167	9	2.22	+	4.06	4.03E-04	3.37E-02
regulation of response to stress (GO:0080134)	1426	35	18.92	+	1.85	4.23E-04	3.51E-02
endocytosis (GO:0006897)	504	17	6.69	+	2.54	4.35E-04	3.60E-02
tissue development (GO:0009888)	1770	41	23.48	+	1.75	4.41E-04	3.63E-02
neuron development (GO:0048666)	893	25	11.85	+	2.11	4.42E-04	3.61E-02
regulation of cell population proliferation (GO:0042127)	1659	39	22.01	+	1.77	4.54E-04	3.69E-02
pattern specification process (GO:0007389)	460	16	6.1	+	2.62	4.59E-04	3.71E-02
cellular response to mineralocorticoid stimulus (GO:0071389)	12	3	0.16	+	18.85	4.65E-04	3.74E-02
bone trabecula morphogenesis (GO:0061430)	12	3	0.16	+	18.85	4.65E-04	3.72E-02
regulation of protein phosphorylation (GO:0001932)	507	17	6.73	+	2.53	4.65E-04	3.70E-02
male sex differentiation (GO:0046661)	171	9	2.27	+	3.97	4.79E-04	3.79E-02
regulation of monoatomic cation transmembrane transport (GO:1904062)	287	12	3.81	+	3.15	4.79E-04	3.77E-02
regulation of miRNA transcription (GO:1902893)	76	6	1.01	+	5.95	5.18E-04	4.06E-02
regulation of endocannabinoid signaling pathway (GO:2000124)	3	2	0.04	+	50.26	5.21E-04	4.06E-02
primary sex determination (GO:0007538)	3	2	0.04	+	50.26	5.21E-04	4.04E-02
regulation of G2/M transition of mitotic cell cycle (GO:0010389)	106	7	1.41	+	4.98	5.33E-04	4.11E-02
regulation of response to stimulus (GO:0048583)	4079	78	54.11	+	1.44	5.45E-04	4.18E-02
membrane repolarization (GO:0086009)	29	4	0.38	+	10.4	5.54E-04	4.23E-02
cellular response to hormone stimulus (GO:0032870)	563	18	7.47	+	2.41	5.58E-04	4.23E-02
chromatin remodeling (GO:0006338)	1010	27	13.4	+	2.02	5.62E-04	4.24E-02
cell junction organization (GO:0034330)	564	18	7.48	+	2.41	5.70E-04	4.28E-02
signaling (GO:0023052)	5226	95	69.32	+	1.37	5.71E-04	4.27E-02
anterior/posterior pattern specification (GO:0009952)	213	10	2.83	+	3.54	5.79E-04	4.31E-02
dendrite arborization (GO:0140059)	13	3	0.17	+	17.4	5.98E-04	4.43E-02
positive regulation of cellular component organization (GO:0051130)	1116	29	14.8	+	1.96	6.11E-04	4.50E-02
muscle structure development (GO:0061061)	520	17	6.9	+	2.46	6.18E-04	4.53E-02
heart development (GO:0007507)	568	18	7.53	+	2.39	6.18E-04	4.51E-02
response to chemical (GO:0042221)	3717	72	49.31	+	1.46	6.19E-04	4.49E-02
regulation of protein tyrosine kinase activity (GO:0061097)	30	4	0.4	+	10.05	6.33E-04	4.57E-02
regulation of cell motility (GO:2000145)	1023	27	13.57	+	1.99	6.42E-04	4.61E-02
