## Supplemental Data Files for "A genetic switch involving EGR1 and EZH2 links aging and development across human tissues": DataS8.xls

### Sheet: Overlap_MD_Sf in PD32
	genes
	LOXL1
	GLIPR1
	COL3A1
	COPA
	MCM7
	EFEMP2
	FGF2
	BDNF
	PDLIM4
	MMP2
	SAT1
	TGFBI
	NID2
	SERPINE2
	MMP1
	CAP2
	FBLN1
	SDC4
	TGM2
	FAP
	GREM1
	FN1
	GJA1
	MMP14
	CXCL8
	CXCL12
	SERPINE1
	TPM2
	CD44
	COL5A1
	FBLN5
	THBS2
	TWIST2
	MYLK
	THY1
	TNFRSF11B
	CDH2
	ACTA2
	PTX3
	SPARC
	ANPEP
	AREG
	CXCL1
	DAB2
	COL1A2
	GPC1
	PLAUR
	COL4A2
	COL7A1
	DKK1
	WNT5A
	GADD45B
	TIMP1
	LOX
	IGFBP2
	COL4A1
	JUN
	IGFBP3
	LAMA2
	DPYSL3
	LUM
	TIMP3
	FOXC2
	LRP1
	ENO2
	SFRP1
	HTRA1
	LAMC1
	THBS1
	NNMT
	IGFBP4
	QSOX1
	BASP1
	FBLN2
	PDGFRB
	MFAP5
	TAGLN
	FBN1
	FUCA1

### Sheet: PANTHER_ORA
	GO term	GO ID	Genes in reference	Genes in input	Expected	Fold enrichment	P-value	FDR
0	external encapsulating structure organization	GO:0045229	220	22	0.897959	24.5	7.81691e-25	3.58562e-21
1	extracellular structure organization	GO:0043062	219	22	0.893878	24.6119	7.05574e-25	4.8547e-21
2	extracellular matrix organization	GO:0030198	218	22	0.889796	24.7248	6.36545e-25	8.7595e-21
3	multicellular organism development	GO:0007275	2972	52	12.1306	4.28668	1.72814e-23	5.94524e-20
4	vasculature development	GO:0001944	323	23	1.31837	17.4458	1.54319e-22	4.24717e-19
5	circulatory system development	GO:0072359	614	28	2.50612	11.1726	3.41973e-22	7.84315e-19
6	blood vessel development	GO:0001568	305	22	1.2449	17.6721	1.09983e-21	2.16211e-18
7	system development	GO:0048731	2727	48	11.1306	4.31243	2.68643e-21	4.621e-18
8	developmental process	GO:0032502	4562	59	18.6204	3.16857	6.59757e-21	1.00877e-17
9	anatomical structure development	GO:0048856	4131	56	16.8612	3.32123	2.3069e-20	3.17453e-17
10	regulation of cell migration	GO:0030334	889	30	3.62857	8.26772	4.19718e-20	5.25067e-17
11	multicellular organismal process	GO:0032501	5240	61	21.3878	2.8521	1.57795e-19	1.80951e-16
12	regulation of cell motility	GO:2000145	945	30	3.85714	7.77778	2.32958e-19	2.46595e-16
13	anatomical structure morphogenesis	GO:0009653	1551	36	6.33061	5.68665	5.22217e-19	5.13302e-16
14	regulation of locomotion	GO:0040012	981	30	4.00408	7.49235	6.61245e-19	6.06626e-16
15	blood vessel morphogenesis	GO:0048514	267	19	1.0898	17.4345	1.14951e-18	9.88654e-16
16	animal organ development	GO:0048513	2013	38	8.21633	4.62494	3.93409e-17	3.18453e-14
17	regulation of cell adhesion	GO:0030155	716	25	2.92245	8.55447	5.06818e-17	3.87463e-14
18	tube development	GO:0035295	522	22	2.13061	10.3257	1.09866e-16	7.55933e-14
19	tube morphogenesis	GO:0035239	397	20	1.62041	12.3426	1.09816e-16	7.95357e-14
20	tissue development	GO:0009888	1219	30	4.97551	6.02953	2.58506e-16	1.69395e-13
21	collagen fibril organization	GO:0030199	59	11	0.240816	45.678	6.3434e-16	3.9678e-13
22	response to endogenous stimulus	GO:0009719	1103	27	4.50204	5.99728	1.40888e-14	8.42941e-12
23	regulation of multicellular organismal process	GO:0051239	2693	40	10.9918	3.63906	1.49585e-14	8.5768e-12
24	response to growth factor	GO:0070848	439	18	1.79184	10.0456	1.54557e-13	8.50742e-11
25	regulation of developmental process	GO:0050793	2087	34	8.51837	3.99138	2.84352e-13	1.44925e-10
26	positive regulation of cell migration	GO:0030335	525	19	2.14286	8.86667	2.75128e-13	1.45617e-10
27	anatomical structure formation involved in morphogenesis	GO:0048646	619	20	2.52653	7.91599	4.8246e-13	2.37112e-10
28	cellular response to growth factor stimulus	GO:0071363	408	17	1.66531	10.2083	6.15268e-13	2.82223e-10
29	positive regulation of cell motility	GO:2000147	549	19	2.24082	8.47905	6.06363e-13	2.8773e-10
30	positive regulation of locomotion	GO:0040017	563	19	2.29796	8.26821	9.4469e-13	4.19351e-10
31	skeletal system development	GO:0001501	309	15	1.26122	11.8932	1.84646e-12	7.94034e-10
32	angiogenesis	GO:0001525	208	13	0.84898	15.3125	2.62566e-12	1.0949e-09
33	regulation of cell population proliferation	GO:0042127	1378	27	5.62449	4.80044	2.81608e-12	1.13977e-09
34	regulation of anatomical structure morphogenesis	GO:0022603	703	20	2.86939	6.97013	4.94226e-12	1.94315e-09
35	negative regulation of biological process	GO:0048519	5043	50	20.5837	2.42911	8.59518e-12	3.28551e-09
36	regulation of multicellular organismal development	GO:2000026	1228	25	5.01224	4.98779	9.9802e-12	3.71182e-09
37	regulation of vasculature development	GO:1901342	288	14	1.17551	11.9097	1.0644e-11	3.85452e-09
38	positive regulation of biological process	GO:0048518	5884	54	24.0163	2.24847	1.1492e-11	4.0549e-09
39	negative regulation of cell motility	GO:2000146	291	14	1.18776	11.7869	1.2229e-11	4.20708e-09
40	positive regulation of developmental process	GO:0051094	1136	24	4.63673	5.17606	1.33623e-11	4.48485e-09
41	positive regulation of cell adhesion	GO:0045785	429	16	1.75102	9.13753	1.68251e-11	5.51261e-09
42	positive regulation of cellular process	GO:0048522	5510	52	22.4898	2.31216	1.86157e-11	5.82207e-09
43	negative regulation of locomotion	GO:0040013	300	14	1.22449	11.4333	1.83758e-11	5.88067e-09
44	regulation of cell-substrate adhesion	GO:0010810	194	12	0.791837	15.1546	2.18551e-11	6.6833e-09
45	negative regulation of cellular process	GO:0048523	4787	48	19.5388	2.45665	2.37027e-11	7.09071e-09
46	negative regulation of multicellular organismal process	GO:0051241	993	22	4.05306	5.428	4.66715e-11	1.36648e-08
47	regulation of cell differentiation	GO:0045595	1338	25	5.46122	4.57773	6.31011e-11	1.80903e-08
48	negative regulation of cell migration	GO:0030336	276	13	1.12653	11.5399	9.17059e-11	2.57544e-08
49	regulation of angiogenesis	GO:0045765	281	13	1.14694	11.3345	1.14548e-10	3.1526e-08
50	cell differentiation	GO:0030154	2663	34	10.8694	3.12805	2.61073e-10	7.04437e-08
51	cellular developmental process	GO:0048869	2668	34	10.8898	3.12219	2.74669e-10	7.26869e-08
52	embryo development	GO:0009790	537	16	2.19184	7.29981	4.59878e-10	1.17192e-07
53	elastic fiber assembly	GO:0048251	11	5	0.044898	111.364	4.55012e-10	1.1814e-07
54	extracellular matrix assembly	GO:0085029	27	6	0.110204	54.4444	1.06573e-09	2.66645e-07
55	cellular response to endogenous stimulus	GO:0071495	852	19	3.47755	5.46362	1.12713e-09	2.76971e-07
56	positive regulation of multicellular organismal process	GO:0051240	1538	25	6.27755	3.98244	1.17552e-09	2.83796e-07
57	animal organ morphogenesis	GO:0009887	581	16	2.37143	6.74699	1.43445e-09	3.40335e-07
58	cellular response to transforming growth factor beta stimulus	GO:0071560	124	9	0.506122	17.7823	1.96445e-09	4.58183e-07
59	positive regulation of cell population proliferation	GO:0008284	788	18	3.21633	5.59645	2.28424e-09	5.23889e-07
60	negative regulation of signaling	GO:0023057	1360	23	5.55102	4.14338	3.07647e-09	6.71989e-07
61	response to transforming growth factor beta	GO:0071559	130	9	0.530612	16.9615	2.98851e-09	6.74178e-07
62	negative regulation of cell communication	GO:0010648	1360	23	5.55102	4.14338	3.07647e-09	6.82827e-07
63	cell adhesion	GO:0007155	806	18	3.2898	5.47146	3.25619e-09	7.00131e-07
64	negative regulation of proteolysis	GO:0045861	58	7	0.236735	29.569	3.71751e-09	7.87025e-07
65	regulation of extracellular matrix organization	GO:1903053	60	7	0.244898	28.5833	4.74382e-09	9.89086e-07
66	negative regulation of signal transduction	GO:0009968	1277	22	5.21224	4.22083	5.27469e-09	1.08336e-06
67	aorta development	GO:0035904	35	6	0.142857	42	5.69377e-09	1.15224e-06
68	positive regulation of cell differentiation	GO:0045597	738	17	3.01224	5.64363	6.03053e-09	1.2027e-06
69	regulation of proteolysis	GO:0030162	143	9	0.583673	15.4196	6.93139e-09	1.36261e-06
70	cell migration	GO:0016477	753	17	3.07347	5.53121	8.12695e-09	1.57514e-06
71	negative regulation of developmental process	GO:0051093	761	17	3.10612	5.47306	9.50159e-09	1.81599e-06
72	regulation of phosphorylation	GO:0042325	413	13	1.68571	7.71186	1.22155e-08	2.30271e-06
73	positive regulation of cell-substrate adhesion	GO:0010811	107	8	0.436735	18.3178	1.28737e-08	2.39399e-06
74	negative regulation of response to stimulus	GO:0048585	1600	24	6.53061	3.675	1.34282e-08	2.4638e-06
75	regulation of signal transduction	GO:0009966	2941	33	12.0041	2.74906	1.50582e-08	2.72653e-06
76	biological regulation	GO:0065007	11975	73	48.8776	1.49353	2.01006e-08	3.59226e-06
77	positive regulation of vasculature development	GO:1904018	162	9	0.661224	13.6111	2.06346e-08	3.64042e-06
78	epithelium development	GO:0060429	713	16	2.9102	5.4979	2.59193e-08	4.51487e-06
79	regulation of response to stimulus	GO:0048583	3884	38	15.8531	2.39701	2.93759e-08	5.05302e-06
80	regulation of cell-matrix adhesion	GO:0001952	119	8	0.485714	16.4706	2.97756e-08	5.05854e-06
81	aorta morphogenesis	GO:0035909	23	5	0.0938776	53.2609	3.18904e-08	5.35176e-06
82	regulation of cellular component organization	GO:0051128	2396	29	9.77959	2.96536	3.23477e-08	5.36309e-06
83	regulation of protein metabolic process	GO:0051246	1414	22	5.77143	3.81188	3.3277e-08	5.45149e-06
84	connective tissue development	GO:0061448	123	8	0.502041	15.935	3.85903e-08	6.24754e-06
85	regulation of smooth muscle cell proliferation	GO:0048660	124	8	0.506122	15.8065	4.11162e-08	6.57907e-06
86	heart development	GO:0007507	385	12	1.57143	7.63636	5.20859e-08	8.23855e-06
87	regulation of wound healing	GO:0061041	128	8	0.522449	15.3125	5.26983e-08	8.2407e-06
88	cellular component organization	GO:0016043	5312	45	21.6816	2.07549	5.88041e-08	9.09217e-06
89	endoderm development	GO:0007492	52	6	0.212245	28.2692	6.75737e-08	1.0332e-05
90	negative regulation of cell population proliferation	GO:0008285	569	14	2.32245	6.02812	6.97307e-08	1.05447e-05
91	embryonic morphogenesis	GO:0048598	322	11	1.31429	8.36957	7.79907e-08	1.16655e-05
92	positive regulation of response to stimulus	GO:0048584	2189	27	8.93469	3.02193	7.91585e-08	1.17129e-05
93	regulation of cell junction assembly	GO:1901888	257	10	1.04898	9.53307	9.502e-08	1.39103e-05
94	regulation of signaling	GO:0023051	3365	34	13.7347	2.47548	1.14501e-07	1.6413e-05
95	regulation of cellular process	GO:0050794	11125	69	45.4082	1.51955	1.13472e-07	1.64367e-05
96	regulation of cell communication	GO:0010646	3374	34	13.7714	2.46888	1.22345e-07	1.73566e-05
97	positive regulation of non-canonical Wnt signaling pathway	GO:2000052	12	4	0.0489796	81.6667	1.24677e-07	1.75069e-05
98	artery development	GO:0060840	58	6	0.236735	25.3448	1.3175e-07	1.83133e-05
99	regulation of apoptotic process	GO:0042981	1270	20	5.18367	3.85827	1.33288e-07	1.83418e-05
100	response to oxygen-containing compound	GO:1901700	1400	21	5.71429	3.675	1.36869e-07	1.86481e-05
101	response to wounding	GO:0009611	349	11	1.42449	7.72206	1.75433e-07	2.3668e-05
102	negative regulation of cell adhesion	GO:0007162	275	10	1.12245	8.90909	1.78321e-07	2.38241e-05
103	cellular component organization or biogenesis	GO:0071840	5509	45	22.4857	2.00127	1.90894e-07	2.52586e-05
104	regulation of biological process	GO:0050789	11565	70	47.2041	1.48292	1.94443e-07	2.54831e-05
105	renal system development	GO:0072001	213	9	0.869388	10.3521	2.16425e-07	2.80965e-05
106	tissue morphogenesis	GO:0048729	358	11	1.46122	7.52793	2.26296e-07	2.91034e-05
107	negative regulation of Wnt signaling pathway	GO:0030178	156	8	0.636735	12.5641	2.43666e-07	3.07623e-05
108	regulation of response to wounding	GO:1903034	156	8	0.636735	12.5641	2.43666e-07	3.10471e-05
109	regulation of programmed cell death	GO:0043067	1325	20	5.40816	3.69811	2.63776e-07	3.21224e-05
110	regulation of cell-substrate junction assembly	GO:0090109	65	6	0.265306	22.6154	2.62818e-07	3.22914e-05
111	positive regulation of angiogenesis	GO:0045766	158	8	0.644898	12.4051	2.68669e-07	3.24311e-05
112	regulation of focal adhesion assembly	GO:0051893	65	6	0.265306	22.6154	2.62818e-07	3.25823e-05
113	aorta smooth muscle tissue morphogenesis	GO:0060414	4	3	0.0163265	183.75	2.61622e-07	3.27289e-05
114	response to hormone	GO:0009725	747	15	3.04898	4.91968	3.13355e-07	3.74964e-05
115	cell-substrate adhesion	GO:0031589	164	8	0.669388	11.9512	3.57311e-07	4.23875e-05
116	enzyme-linked receptor protein signaling pathway	GO:0007167	554	13	2.26122	5.7491	3.69248e-07	4.34292e-05
117	regulation of apoptotic signaling pathway	GO:2001233	299	10	1.22041	8.19398	3.856e-07	4.49681e-05
118	response to chemical	GO:0042221	3362	33	13.7224	2.40482	3.92234e-07	4.53574e-05
119	endodermal cell differentiation	GO:0035987	38	5	0.155102	32.2368	4.5341e-07	5.15651e-05
120	cell motility	GO:0048870	995	17	4.06122	4.18593	4.49674e-07	5.15664e-05
121	regulation of cell-substrate junction organization	GO:0150116	73	6	0.297959	20.137	5.2775e-07	5.95276e-05
122	regulation of fibrinolysis	GO:0051917	17	4	0.0693878	57.6471	5.90201e-07	6.60305e-05
123	response to stimulus	GO:0050896	7458	53	30.4408	1.74108	6.00353e-07	6.66246e-05
124	positive regulation of smooth muscle cell proliferation	GO:0048661	75	6	0.306122	19.6	6.20214e-07	6.82781e-05
125	cell-matrix adhesion	GO:0007160	124	7	0.506122	13.8306	7.49664e-07	8.1874e-05
126	regulation of plasminogen activation	GO:0010755	18	4	0.0734694	54.4444	7.56472e-07	8.1967e-05
127	positive regulation of cellular component organization	GO:0051130	1035	17	4.22449	4.02415	7.7763e-07	8.36013e-05
128	negative regulation of canonical Wnt signaling pathway	GO:0090090	127	7	0.518367	13.5039	8.81196e-07	9.4001e-05
129	muscle structure development	GO:0061061	328	10	1.33878	7.46951	8.96645e-07	9.49134e-05
130	artery morphogenesis	GO:0048844	44	5	0.179592	27.8409	9.62354e-07	0.000101091
131	regulation of chemotaxis	GO:0050920	188	8	0.767347	10.4255	1.00697e-06	0.000104977
132	endoderm formation	GO:0001706	45	5	0.183673	27.2222	1.07919e-06	0.00011166
133	regulation of epithelial cell proliferation	GO:0050678	262	9	1.06939	8.41603	1.22629e-06	0.000125933
134	positive regulation of chemotaxis	GO:0050921	135	7	0.55102	12.7037	1.32985e-06	0.000135556
135	regulation of nervous system development	GO:0051960	344	10	1.40408	7.12209	1.37855e-06	0.000138468
136	negative regulation of protein metabolic process	GO:0051248	523	12	2.13469	5.62141	1.37151e-06	0.000138774
137	regulation of non-canonical Wnt signaling pathway	GO:2000050	21	4	0.0857143	46.6667	1.46582e-06	0.000146168
138	response to mechanical stimulus	GO:0009612	198	8	0.808163	9.89899	1.48643e-06	0.000147157
139	wound healing	GO:0042060	270	9	1.10204	8.16667	1.57224e-06	0.00015454
140	positive regulation of leukocyte migration	GO:0002687	139	7	0.567347	12.3381	1.61767e-06	0.000157877
141	regulation of integrin-mediated signaling pathway	GO:2001044	22	4	0.0897959	44.5455	1.786e-06	0.000173078
142	cartilage development	GO:0051216	90	6	0.367347	16.3333	1.82654e-06	0.000175769
143	regulation of protein processing	GO:0070613	50	5	0.204082	24.5	1.84183e-06	0.00017601
144	regulation of leukocyte migration	GO:0002685	204	8	0.832653	9.60784	1.85844e-06	0.000176372
145	kidney development	GO:0001822	207	8	0.844898	9.4686	2.07238e-06	0.000195329
146	regulation of extracellular matrix disassembly	GO:0010715	23	4	0.0938776	42.6087	2.15529e-06	0.000201761
147	negative regulation of plasminogen activation	GO:0010757	7	3	0.0285714	105	2.26898e-06	0.00021097
148	positive regulation of signal transduction	GO:0009967	1527	20	6.23265	3.20891	2.4378e-06	0.000225144
149	regulation of protein maturation	GO:1903317	54	5	0.220408	22.6852	2.71423e-06	0.000247354
150	regulation of vascular associated smooth muscle cell proliferation	GO:1904705	54	5	0.220408	22.6852	2.71423e-06	0.000249004
151	sensory organ morphogenesis	GO:0090596	153	7	0.62449	11.2092	3.06833e-06	0.000277784
152	regulation of body fluid levels	GO:0050878	296	9	1.20816	7.44932	3.34094e-06	0.000300488
153	eye morphogenesis	GO:0048592	100	6	0.408163	14.7	3.38535e-06	0.000302506
154	negative regulation of angiogenesis	GO:0016525	102	6	0.416327	14.4118	3.79937e-06	0.00033731
155	negative regulation of blood vessel morphogenesis	GO:2000181	103	6	0.420408	14.2718	4.0213e-06	0.000354725
156	negative regulation of vasculature development	GO:1901343	104	6	0.42449	14.1346	4.25368e-06	0.000372833
157	positive regulation of endothelial cell migration	GO:0010595	106	6	0.432653	13.8679	4.75122e-06	0.000413807
158	neurogenesis	GO:0022008	1056	16	4.3102	3.71212	4.88539e-06	0.000422817
159	gliogenesis	GO:0042063	166	7	0.677551	10.3313	5.26176e-06	0.000452544
160	regulation of blood coagulation	GO:0030193	64	5	0.261224	19.1406	6.33793e-06	0.000541716
161	regulation of hemostasis	GO:1900046	65	5	0.265306	18.8462	6.84419e-06	0.000581376
162	cell population proliferation	GO:0008283	325	9	1.32653	6.78462	7.12043e-06	0.00060113
163	regulation of leukocyte chemotaxis	GO:0002688	115	6	0.469388	12.7826	7.61111e-06	0.000638637
164	cell surface receptor signaling pathway	GO:0007166	1804	21	7.36327	2.852	8.24303e-06	0.000687469
165	regulation of fibroblast migration	GO:0010762	32	4	0.130612	30.625	8.51109e-06	0.000701324
166	regulation of transforming growth factor beta production	GO:0071634	32	4	0.130612	30.625	8.51109e-06	0.000705549
167	eye development	GO:0001654	252	8	1.02857	7.77778	8.83822e-06	0.000723945
168	visual system development	GO:0150063	256	8	1.0449	7.65625	9.91144e-06	0.000802302
169	regulation of coagulation	GO:0050818	70	5	0.285714	17.5	9.86972e-06	0.000803652
170	regulation of muscle cell differentiation	GO:0051147	121	6	0.493878	12.1488	1.01957e-05	0.000820487
171	negative regulation of apoptotic process	GO:0043066	750	13	3.06122	4.24667	1.03697e-05	0.000829637
172	supramolecular fiber organization	GO:0097435	532	11	2.17143	5.06579	1.04926e-05	0.000834619
173	cellular response to UV-A	GO:0071492	11	3	0.044898	66.8182	1.0571e-05	0.000836019
174	positive regulation of vascular associated smooth muscle cell proliferation	GO:1904707	34	4	0.138776	28.8235	1.09084e-05	0.000857772
175	negative regulation of apoptotic signaling pathway	GO:2001234	186	7	0.759184	9.22043	1.10813e-05	0.000866416
176	negative regulation of macromolecule metabolic process	GO:0010605	2479	25	10.1184	2.47075	1.13647e-05	0.000883555
177	sensory system development	GO:0048880	262	8	1.06939	7.48092	1.17265e-05	0.000906563
178	positive regulation of cell communication	GO:0010647	1699	20	6.93469	2.88405	1.21288e-05	0.00093243
179	positive regulation of signaling	GO:0023056	1702	20	6.94694	2.87897	1.24481e-05	0.000951658
180	negative regulation of cell differentiation	GO:0045596	549	11	2.24082	4.90893	1.40691e-05	0.00104651
181	negative regulation of cell junction assembly	GO:1901889	36	4	0.146939	27.2222	1.37696e-05	0.00104687
182	positive regulation of apoptotic process	GO:0043065	447	10	1.82449	5.48098	1.38963e-05	0.0010507
183	negative regulation of peptidase activity	GO:0010466	12	3	0.0489796	61.25	1.40531e-05	0.001051
184	negative regulation of fibroblast growth factor receptor signaling pathway	GO:0040037	12	3	0.0489796	61.25	1.40531e-05	0.00105675
185	formation of primary germ layer	GO:0001704	77	5	0.314286	15.9091	1.57559e-05	0.00116568
186	regulation of mononuclear cell migration	GO:0071675	132	6	0.538776	11.1364	1.676e-05	0.00123334
187	negative regulation of programmed cell death	GO:0043069	788	13	3.21633	4.04188	1.74981e-05	0.0012808
188	positive regulation of growth	GO:0045927	201	7	0.820408	8.53234	1.83145e-05	0.00133347
189	regulation of cell migration involved in sprouting angiogenesis	GO:0090049	39	4	0.159184	25.1282	1.90486e-05	0.0013724
190	regulation of cell activation	GO:0050865	567	11	2.31429	4.75309	1.89694e-05	0.00137389
191	response to lipid	GO:0033993	797	13	3.25306	3.99624	1.9715e-05	0.00141301
192	nervous system development	GO:0007399	1757	20	7.17143	2.78884	1.98228e-05	0.00141338
193	regulation of protein phosphorylation	GO:0001932	370	9	1.5102	5.95946	1.99955e-05	0.00141834
194	sensory organ development	GO:0007423	372	9	1.51837	5.92742	2.08627e-05	0.00147227
195	positive regulation of programmed cell death	GO:0043068	470	10	1.91837	5.21277	2.13824e-05	0.00149362
196	regulation of neuron projection development	GO:0010975	373	9	1.52245	5.91153	2.13083e-05	0.00149604
197	negative regulation of metabolic process	GO:0009892	2671	26	10.902	2.38487	2.17058e-05	0.00150855
198	response to UV-A	GO:0070141	14	3	0.0571429	52.5	2.31146e-05	0.00159839
199	response to abiotic stimulus	GO:0009628	941	14	3.84082	3.64506	2.53966e-05	0.00174741
200	negative regulation of cellular response to growth factor stimulus	GO:0090288	86	5	0.35102	14.2442	2.69858e-05	0.00184752
201	extracellular matrix disassembly	GO:0022617	43	4	0.17551	22.7907	2.82279e-05	0.00192299
202	negative regulation of immune system process	GO:0002683	488	10	1.99184	5.02049	2.94487e-05	0.00199627
203	regulation of MAPK cascade	GO:0043408	598	11	2.44082	4.50669	3.09198e-05	0.00208573
204	taxis	GO:0042330	302	8	1.23265	6.49007	3.25054e-05	0.0021609
205	response to peptide	GO:1901652	715	12	2.91837	4.11189	3.22225e-05	0.00216299
206	chemotaxis	GO:0006935	302	8	1.23265	6.49007	3.25054e-05	0.00217139
207	positive regulation of mononuclear cell migration	GO:0071677	91	5	0.371429	13.4615	3.54645e-05	0.00234628
208	regulation of Wnt signaling pathway	GO:0030111	306	8	1.24898	6.40523	3.56859e-05	0.00234963
209	positive regulation of leukocyte chemotaxis	GO:0002690	92	5	0.37551	13.3152	3.73832e-05	0.00244967
210	locomotion	GO:0040011	310	8	1.26531	6.32258	3.91227e-05	0.0025515
211	positive regulation of cell junction assembly	GO:1901890	93	5	0.379592	13.172	3.93815e-05	0.00255627
212	biological_process	GO:0008150	17477	83	71.3347	1.16353	3.98804e-05	0.00256446
213	UNCLASSIFIED		3103	1	12.6653	0.0789558	3.98804e-05	0.0025765
214	gastrulation	GO:0007369	94	5	0.383673	13.0319	4.14614e-05	0.00265373
215	epithelial cell-cell adhesion	GO:0090136	17	3	0.0693878	43.2353	4.28005e-05	0.00271418
216	smooth muscle tissue development	GO:0048745	17	3	0.0693878	43.2353	4.28005e-05	0.00272675
217	regulation of substrate-dependent cell migration, cell attachment to substrate	GO:1904235	3	2	0.0122449	163.333	4.92554e-05	0.00305317
218	positive regulation of substrate-dependent cell migration, cell attachment to substrate	GO:1904237	3	2	0.0122449	163.333	4.92554e-05	0.00306698
219	negative regulation of metallopeptidase activity	GO:1905049	3	2	0.0122449	163.333	4.92554e-05	0.00308092
220	signal transduction	GO:0007165	4509	35	18.4041	1.90175	5.01342e-05	0.00309371
221	regulation of cell proliferation in midbrain	GO:1904933	3	2	0.0122449	163.333	4.92554e-05	0.00309499
222	regulation of midbrain dopaminergic neuron differentiation	GO:1904956	3	2	0.0122449	163.333	4.92554e-05	0.00310919
223	regulation of canonical Wnt signaling pathway	GO:0060828	239	7	0.97551	7.17573	5.52823e-05	0.00339616
224	kidney epithelium development	GO:0072073	100	5	0.408163	12.25	5.579e-05	0.00341211
225	positive regulation of phosphorylation	GO:0042327	241	7	0.983673	7.11618	5.82643e-05	0.00353205
226	regulation of biological quality	GO:0065008	2707	25	11.049	2.26265	5.82479e-05	0.00354668
227	collagen metabolic process	GO:0032963	52	4	0.212245	18.8462	6.02182e-05	0.00363449
228	negative regulation of protein processing	GO:0010955	19	3	0.077551	38.6842	6.0632e-05	0.00364348
229	positive regulation of phosphate metabolic process	GO:0045937	245	7	1	7	6.46242e-05	0.00386649
230	regulation of endothelial cell migration	GO:0010594	168	6	0.685714	8.75	6.49917e-05	0.00387165
231	nephron development	GO:0072006	104	5	0.42449	11.7788	6.7283e-05	0.00399087
232	negative regulation of smooth muscle cell migration	GO:0014912	20	3	0.0816327	36.75	7.11217e-05	0.0041825
233	regulation of insulin-like growth factor receptor signaling pathway	GO:0043567	20	3	0.0816327	36.75	7.11217e-05	0.00420045
234	epithelial cell differentiation	GO:0030855	439	9	1.79184	5.02278	7.53865e-05	0.00441444
235	regulation of protein localization to membrane	GO:1905475	173	6	0.706122	8.49711	7.64523e-05	0.00445788
236	signaling	GO:0023052	4806	36	19.6163	1.83521	7.79007e-05	0.00452317
237	regulation of smooth muscle cell migration	GO:0014910	56	4	0.228571	17.5	8.06904e-05	0.00464594
238	ureteric bud development	GO:0001657	56	4	0.228571	17.5	8.06904e-05	0.00466546
239	muscle organ development	GO:0007517	175	6	0.714286	8.4	8.14646e-05	0.00467098
240	regulation of intracellular signal transduction	GO:1902531	1943	20	7.93061	2.52187	8.29048e-05	0.00467563
241	response to xenobiotic stimulus	GO:0009410	345	8	1.40816	5.68116	8.28262e-05	0.00469042
242	negative regulation of protein maturation	GO:1903318	21	3	0.0857143	35	8.2731e-05	0.00470438
243	regulation of osteoblast proliferation	GO:0033688	21	3	0.0857143	35	8.2731e-05	0.0047239
244	positive regulation of blood vessel endothelial cell migration	GO:0043536	57	4	0.232653	17.193	8.65116e-05	0.00480035
245	cell communication	GO:0007154	4847	36	19.7837	1.81968	8.7061e-05	0.00481143
246	mesonephric epithelium development	GO:0072163	57	4	0.232653	17.193	8.65116e-05	0.00481978
247	mesonephric tubule development	GO:0072164	57	4	0.232653	17.193	8.65116e-05	0.00483937
248	positive regulation of cell-matrix adhesion	GO:0001954	57	4	0.232653	17.193	8.65116e-05	0.00485913
249	regulation of fibroblast growth factor receptor signaling pathway	GO:0040036	22	3	0.0897959	33.4091	9.55117e-05	0.00525735
250	angiogenesis involved in coronary vascular morphogenesis	GO:0060978	4	2	0.0163265	122.5	9.82492e-05	0.00528128
251	regulation of metallopeptidase activity	GO:1905048	4	2	0.0163265	122.5	9.82492e-05	0.00530199
252	positive regulation of muscle cell differentiation	GO:0051149	59	4	0.240816	16.6102	9.90616e-05	0.00530423
253	regulation of mesodermal cell differentiation	GO:1905770	4	2	0.0163265	122.5	9.82492e-05	0.00532286
254	regulation of smooth muscle cell-matrix adhesion	GO:2000097	4	2	0.0163265	122.5	9.82492e-05	0.0053439
255	regulation of molecular function	GO:0065009	682	11	2.78367	3.95161	0.000100676	0.00534906
256	positive regulation of extrinsic apoptotic signaling pathway via death domain receptors	GO:1902043	4	2	0.0163265	122.5	9.82492e-05	0.00536511
257	circulatory system process	GO:0003013	456	9	1.86122	4.83553	0.00010065	0.00536838
258	positive regulation of transforming growth factor beta1 production	GO:0032914	4	2	0.0163265	122.5	9.82492e-05	0.00538648
259	negative regulation of cell-substrate adhesion	GO:0010812	60	4	0.244898	16.3333	0.000105809	0.00553626
260	regulation of localization	GO:0032879	1816	19	7.41224	2.56333	0.000104932	0.00555374
261	response to estrogen	GO:0043627	60	4	0.244898	16.3333	0.000105809	0.00555739
262	regulation of ERK1 and ERK2 cascade	GO:0070372	265	7	1.08163	6.4717	0.00010554	0.00556452
263	positive regulation of cell migration involved in sprouting angiogenesis	GO:0090050	23	3	0.0938776	31.9565	0.000109515	0.00562328
264	positive regulation of developmental growth	GO:0048639	115	5	0.469388	10.6522	0.000108421	0.0056301
265	cell junction assembly	GO:0034329	266	7	1.08571	6.44737	0.000108039	0.00563153
266	regulation of peptidase activity	GO:0052547	23	3	0.0938776	31.9565	0.000109515	0.00564434
267	basement membrane organization	GO:0071711	23	3	0.0938776	31.9565	0.000109515	0.00566556
268	regulation of fibroblast proliferation	GO:0048145	61	4	0.24898	16.0656	0.000112884	0.0057747
269	mesenchyme development	GO:0060485	186	6	0.759184	7.90323	0.00011392	0.0058061
270	regulation of plasma membrane bounded cell projection organization	GO:0120035	575	10	2.34694	4.26087	0.000115637	0.00587187
271	regulation of growth	GO:0040008	467	9	1.90612	4.72163	0.00012052	0.00609731
272	negative regulation of SMAD protein signal transduction	GO:0060392	24	3	0.0979592	30.625	0.000124792	0.00629034
273	metanephros development	GO:0001656	63	4	0.257143	15.5556	0.000128054	0.00640781
274	mesonephros development	GO:0001823	63	4	0.257143	15.5556	0.000128054	0.0064312
275	response to cytokine	GO:0034097	702	11	2.86531	3.83903	0.000129831	0.0064732
276	regulation of neurogenesis	GO:0050767	275	7	1.12245	6.23636	0.000132772	0.00657219
277	positive regulation of intracellular signal transduction	GO:1902533	1098	14	4.48163	3.12386	0.000133639	0.00659142
278	morphogenesis of an epithelium	GO:0002009	275	7	1.12245	6.23636	0.000132772	0.00659592
279	regulation of SMAD protein signal transduction	GO:0060390	64	4	0.261224	15.3125	0.000136168	0.00669218
280	positive regulation of focal adhesion assembly	GO:0051894	25	3	0.102041	29.4	0.000141392	0.00689962
281	blood coagulation, fibrin clot formation	GO:0072378	25	3	0.102041	29.4	0.000141392	0.00692417
282	negative regulation of intracellular signal transduction	GO:1902532	710	11	2.89796	3.79577	0.000143365	0.00694663
283	regulation of endothelial cell proliferation	GO:0001936	122	5	0.497959	10.041	0.000143206	0.00696347
284	positive regulation of wound healing	GO:0090303	65	4	0.265306	15.0769	0.000144648	0.00698423
285	regulation of cell projection organization	GO:0031344	594	10	2.42449	4.12458	0.000150717	0.00725183
286	cellular response to stimulus	GO:0051716	5992	41	24.4571	1.6764	0.000153449	0.00735753
287	camera-type eye development	GO:0043010	197	6	0.804082	7.46193	0.000155902	0.00744917
288	embryonic eye morphogenesis	GO:0048048	26	3	0.106122	28.2692	0.000159364	0.00758826
289	gonad development	GO:0008406	125	5	0.510204	9.8	0.000160487	0.00761539
290	cell surface receptor protein tyrosine kinase signaling pathway	GO:0007169	380	8	1.55102	5.15789	0.000161149	0.00762054
291	melanocyte proliferation	GO:0097325	5	2	0.0204082	98	0.000163314	0.00764409
292	endothelial cell-cell adhesion	GO:0071603	5	2	0.0204082	98	0.000163314	0.00767018
293	regulation of endodermal cell differentiation	GO:1903224	5	2	0.0204082	98	0.000163314	0.00769644
294	regulation of protein modification process	GO:0031399	602	10	2.45714	4.06977	0.000167975	0.00783562
295	stem cell differentiation	GO:0048863	128	5	0.522449	9.57031	0.000179319	0.00828057
296	development of primary sexual characteristics	GO:0045137	128	5	0.522449	9.57031	0.000179319	0.00830845
297	protein activation cascade	GO:0072376	27	3	0.110204	27.2222	0.000178757	0.00831039
298	regulation of endocytosis	GO:0030100	291	7	1.18776	5.89347	0.000188008	0.00865278
299	response to external stimulus	GO:0009605	1592	17	6.49796	2.61621	0.000204502	0.00938049
300	cell junction organization	GO:0034330	504	9	2.05714	4.375	0.000213117	0.00974321
301	endothelial cell migration	GO:0043542	72	4	0.293878	13.6111	0.000215086	0.00976831
302	positive regulation of response to wounding	GO:1903036	72	4	0.293878	13.6111	0.000215086	0.00980065
303	positive regulation of nervous system development	GO:0051962	210	6	0.857143	7	0.000220389	0.00997621
304	dopaminergic neuron differentiation	GO:0071542	29	3	0.118367	25.3448	0.000221997	0.0100161
305	cellular response to environmental stimulus	GO:0104004	301	7	1.22857	5.69767	0.00023108	0.010358
306	cellular response to abiotic stimulus	GO:0071214	301	7	1.22857	5.69767	0.00023108	0.0103918
307	regulation of leukocyte activation	GO:0002694	511	9	2.08571	4.31507	0.000236018	0.0105449
308	negative regulation of trophoblast cell migration	GO:1901164	6	2	0.0244898	81.6667	0.000244321	0.0107759
309	apoptotic cell clearance	GO:0043277	30	3	0.122449	24.5	0.000245939	0.0107782
310	positive regulation of Wnt signaling pathway, planar cell polarity pathway	GO:2000096	6	2	0.0244898	81.6667	0.000244321	0.0108106
311	epithelial cell differentiation involved in kidney development	GO:0035850	30	3	0.122449	24.5	0.000245939	0.0108127
312	glomerular mesangium development	GO:0072109	6	2	0.0244898	81.6667	0.000244321	0.0108455
313	regulation of basement membrane organization	GO:0110011	6	2	0.0244898	81.6667	0.000244321	0.0108806
314	muscle tissue development	GO:0060537	217	6	0.885714	6.77419	0.000262917	0.0114857
315	inflammatory response	GO:0006954	409	8	1.66939	4.79218	0.00026526	0.0115514
316	regulation of monocyte chemotaxis	GO:0090025	31	3	0.126531	23.7097	0.000271489	0.0117854
317	positive regulation of cell-substrate junction organization	GO:0150117	32	3	0.130612	22.9687	0.000298693	0.0129255
318	positive regulation of MAPK cascade	GO:0043410	417	8	1.70204	4.70024	0.000302093	0.0130317
319	transforming growth factor beta receptor signaling pathway	GO:0007179	79	4	0.322449	12.4051	0.000307392	0.0132188
320	cellular process	GO:0009987	14937	75	60.9673	1.23017	0.000311852	0.0133688
321	maintenance of blood-brain barrier	GO:0035633	33	3	0.134694	22.2727	0.000327597	0.0139569
322	cell-substrate junction assembly	GO:0007044	33	3	0.134694	22.2727	0.000327597	0.0140002
323	negative regulation of extracellular matrix disassembly	GO:0010716	7	2	0.0285714	70	0.000341141	0.0144001
324	negative regulation of membrane protein ectodomain proteolysis	GO:0051045	7	2	0.0285714	70	0.000341141	0.0144444
325	transforming growth factor beta1 production	GO:0032905	7	2	0.0285714	70	0.000341141	0.014489
326	collagen catabolic process	GO:0030574	34	3	0.138776	21.6176	0.000358244	0.0150758
327	positive regulation of cell growth	GO:0030307	149	5	0.608163	8.22148	0.000362563	0.0152111
328	blood coagulation	GO:0007596	151	5	0.616327	8.11258	0.000385451	0.0161222
329	cell-substrate junction organization	GO:0150115	35	3	0.142857	21	0.000390679	0.0162421
330	positive regulation of morphogenesis of an epithelium	GO:1905332	35	3	0.142857	21	0.000390679	0.0162913
331	coagulation	GO:0050817	153	5	0.62449	8.00654	0.000409416	0.0169188
332	regulation of intrinsic apoptotic signaling pathway	GO:2001242	153	5	0.62449	8.00654	0.000409416	0.0169698
333	cell differentiation involved in kidney development	GO:0061005	36	3	0.146939	20.4167	0.000424943	0.0174037
334	negative regulation of hydrolase activity	GO:0051346	36	3	0.146939	20.4167	0.000424943	0.0174557
335	regulation of extrinsic apoptotic signaling pathway via death domain receptors	GO:1902041	36	3	0.146939	20.4167	0.000424943	0.0175079
336	hemostasis	GO:0007599	156	5	0.636735	7.85256	0.000447452	0.0181634
337	positive regulation of epithelial cell proliferation	GO:0050679	156	5	0.636735	7.85256	0.000447452	0.0182171
338	regulation of dopaminergic neuron differentiation	GO:1904338	8	2	0.0326531	61.25	0.000453648	0.0182534
339	reproductive structure development	GO:0048608	156	5	0.636735	7.85256	0.000447452	0.0182712
340	negative regulation of endopeptidase activity	GO:0010951	8	2	0.0326531	61.25	0.000453648	0.0183069
341	sex differentiation	GO:0007548	157	5	0.640816	7.80255	0.000460704	0.018323
342	platelet-derived growth factor receptor-beta signaling pathway	GO:0035791	8	2	0.0326531	61.25	0.000453648	0.0183607
343	reproductive system development	GO:0061458	157	5	0.640816	7.80255	0.000460704	0.0183761
344	regulation of transmembrane receptor protein serine/threonine kinase signaling pathway	GO:0090092	241	6	0.983673	6.09959	0.000459742	0.018391
345	regulation of cell development	GO:0060284	683	10	2.78776	3.58712	0.000458469	0.0183936
346	response to nitrogen compound	GO:1901698	818	11	3.33878	3.29462	0.000481521	0.0190957
347	negative regulation of cell-matrix adhesion	GO:0001953	38	3	0.155102	19.3421	0.000499132	0.0197372
348	response to stress	GO:0006950	3035	25	12.3878	2.01812	0.000502741	0.019823
349	positive regulation of calcium ion transport	GO:0051928	91	4	0.371429	10.7692	0.000526879	0.0207154
350	negative regulation of ossification	GO:0030279	39	3	0.159184	18.8462	0.000539139	0.0210769
351	positive regulation of fibroblast proliferation	GO:0048146	39	3	0.159184	18.8462	0.000539139	0.021137
352	regulation of cell-cell adhesion	GO:0022407	456	8	1.86122	4.29825	0.000546614	0.0213086
353	negative regulation of epithelial cell proliferation	GO:0050680	92	4	0.37551	10.6522	0.000549128	0.0213462
354	embryonic organ development	GO:0048568	251	6	1.02449	5.85657	0.000569535	0.0220771
355	regulation of blood vessel endothelial cell migration	GO:0043535	93	4	0.379592	10.5376	0.000572038	0.0221119
356	negative regulation of osteoblast proliferation	GO:0033689	9	2	0.0367347	54.4444	0.000581715	0.0223603
357	negative regulation of osteoblast differentiation	GO:0045668	40	3	0.163265	18.375	0.000581142	0.0224008
358	negative regulation of intrinsic apoptotic signaling pathway	GO:2001243	94	4	0.383673	10.4255	0.00059562	0.022831
359	cellular response to oxygen-containing compound	GO:1901701	985	12	4.02041	2.98477	0.000634705	0.0242616
360	regulation of cell growth	GO:0001558	357	7	1.45714	4.80392	0.000642562	0.0244939
361	response to steroid hormone	GO:0048545	257	6	1.04898	5.71984	0.000644583	0.024503
362	positive regulation of biosynthetic process	GO:0009891	2560	22	10.449	2.10547	0.000647626	0.0245509
363	regulation of cellular component biogenesis	GO:0044087	990	12	4.04082	2.9697	0.000663653	0.0250894
364	positive regulation of neurogenesis	GO:0050769	171	5	0.697959	7.16374	0.000679048	0.025601
365	regulation of vascular wound healing	GO:0061043	10	2	0.0408163	49	0.000725217	0.0267552
366	retina vasculature development in camera-type eye	GO:0061298	10	2	0.0408163	49	0.000725217	0.0268272
367	regulation of Wnt signaling pathway, planar cell polarity pathway	GO:2000095	10	2	0.0408163	49	0.000725217	0.0268995
368	negative regulation of synapse assembly	GO:0051964	10	2	0.0408163	49	0.000725217	0.0269722
369	blood circulation	GO:0008015	364	7	1.48571	4.71154	0.000720327	0.0270093
370	skin development	GO:0043588	174	5	0.710204	7.04023	0.000734473	0.0270243
371	transforming growth factor beta production	GO:0071604	10	2	0.0408163	49	0.000725217	0.0270453
372	regulation of sprouting angiogenesis	GO:1903670	43	3	0.17551	17.093	0.000719527	0.027053
373	integrin activation	GO:0033622	10	2	0.0408163	49	0.000725217	0.0271188
374	regulation of ossification	GO:0030278	100	4	0.408163	9.8	0.000751823	0.0275889
375	positive regulation of protein serine/threonine kinase activity	GO:0071902	44	3	0.179592	16.7045	0.00076991	0.0281775
376	negative regulation of nervous system development	GO:0051961	101	4	0.412245	9.70297	0.000780413	0.0284861
377	positive regulation of apoptotic signaling pathway	GO:2001235	102	4	0.416327	9.60784	0.000809764	0.0294792
378	renal tubule morphogenesis	GO:0061333	45	3	0.183673	16.3333	0.000822484	0.0298633
379	negative regulation of neuron projection development	GO:0010977	104	4	0.42449	9.42308	0.000870789	0.031534
380	coronary vasculature morphogenesis	GO:0060977	11	2	0.044898	44.5455	0.000884027	0.0319294
381	regulation of axonogenesis	GO:0050770	105	4	0.428571	9.33333	0.000902487	0.0325108
382	positive regulation of macromolecule metabolic process	GO:0010604	3014	24	12.302	1.9509	0.000929698	0.0334036
383	negative regulation of protein phosphorylation	GO:0001933	106	4	0.432653	9.24528	0.000934989	0.0335062
384	positive regulation of phosphatidylinositol 3-kinase/protein kinase B signal transduction	GO:0051897	184	5	0.75102	6.65761	0.000943881	0.0336496
385	positive regulation of macromolecule biosynthetic process	GO:0010557	2442	21	9.96735	2.10688	0.000943833	0.0337353
386	glomerulus development	GO:0032835	48	3	0.195918	15.3125	0.000993724	0.035335
387	induction of positive chemotaxis	GO:0050930	12	2	0.0489796	40.8333	0.00105802	0.0371414
388	negative regulation of fibrinolysis	GO:0051918	12	2	0.0489796	40.8333	0.00105802	0.0372364
389	negative regulation of cell activation	GO:0050866	189	5	0.771429	6.48148	0.00106386	0.0372514
390	regulation of transforming growth factor beta1 production	GO:0032908	12	2	0.0489796	40.8333	0.00105802	0.0373319
391	segmentation	GO:0035282	49	3	0.2	15	0.00105543	0.0373362
392	response to estradiol	GO:0032355	110	4	0.44898	8.90909	0.00107327	0.0373906
393	regulation of morphogenesis of an epithelium	GO:1905330	49	3	0.2	15	0.00105543	0.0374324
394	bone development	GO:0060348	110	4	0.44898	8.90909	0.00107327	0.0374855
395	regulation of catalytic activity	GO:0050790	507	8	2.06939	3.86588	0.00108656	0.0377579
396	cell development	GO:0048468	1677	16	6.8449	2.33751	0.00110599	0.0383363
397	response to amyloid-beta	GO:1904645	50	3	0.204082	14.7	0.00111951	0.0386104
398	tissue remodeling	GO:0048771	50	3	0.204082	14.7	0.00111951	0.0387074
399	regulation of neuron apoptotic process	GO:0043523	193	5	0.787755	6.34715	0.00116772	0.0401725
400	regulation of immune system process	GO:0002682	1527	15	6.23265	2.40668	0.00120683	0.0414145
401	positive regulation of fibroblast migration	GO:0010763	13	2	0.0530612	37.6923	0.00124708	0.0424778
402	positive regulation of integrin-mediated signaling pathway	GO:2001046	13	2	0.0530612	37.6923	0.00124708	0.0425832
403	negative regulation of transforming growth factor beta production	GO:0071635	13	2	0.0530612	37.6923	0.00124708	0.0426891
404	cellular component assembly	GO:0022607	2544	21	10.3837	2.02241	0.00129539	0.0440145
405	regulation of receptor-mediated endocytosis	GO:0048259	116	4	0.473469	8.44828	0.00130674	0.0442907
406	positive regulation of receptor-mediated endocytosis	GO:0048260	53	3	0.216327	13.8679	0.00132632	0.0448438
407	cell chemotaxis	GO:0060326	199	5	0.812245	6.15578	0.00133736	0.0451063
408	regulation of response to stress	GO:0080134	1383	14	5.6449	2.48012	0.00134777	0.0453463
409	carbohydrate derivative catabolic process	GO:1901136	200	5	0.816327	6.125	0.00136731	0.0458915
410	muscle organ morphogenesis	GO:0048644	54	3	0.220408	13.6111	0.00140022	0.0467681
411	muscle tissue morphogenesis	GO:0060415	54	3	0.220408	13.6111	0.00140022	0.0468819
412	negative regulation of phosphorylation	GO:0042326	119	4	0.485714	8.23529	0.00143584	0.0478418
413	negative regulation of synapse organization	GO:1905809	14	2	0.0571429	35	0.00145107	0.0478853
414	positive regulation of metabolic process	GO:0009893	3288	25	13.4204	1.86283	0.00144076	0.0478896
415	regulation of synapse organization	GO:0050807	301	6	1.22857	4.88372	0.00145613	0.0479372
416	regulation of endopeptidase activity	GO:0052548	14	2	0.0571429	35	0.00145107	0.0480005
417	mesenchymal to epithelial transition	GO:0060231	14	2	0.0571429	35	0.00145107	0.0481161
418	cellular response to chemical stimulus	GO:0070887	1844	17	7.52653	2.25868	0.00147648	0.0484913
419	regulation of vesicle-mediated transport	GO:0060627	534	8	2.17959	3.67041	0.00151038	0.0494864
