## Supplemental Data Files for "A genetic switch involving EGR1 and EZH2 links aging and development across human tissues": DataS9.xlsx

### Sheet: Gene_Clusters
gene	cluster	heatmap_order
PCSK2	1	1
AP3S1	1	2
HNRNPDL	1	3
MEF2C	1	4
CAND1	1	5
RSPRY1	1	6
SOX12	1	7
HMGN2	1	8
HMGN1	1	9
SARM1	1	10
CACNA1E	1	11
YWHAE	1	12
NEUROD2	1	13
PBX1	1	14
SHF	1	15
EPHB1	1	16
DYNLL1	1	17
HMGA1	1	18
XPR1	1	19
APLP2	1	20
IMPDH1	1	21
HCFC1R1	1	22
NT5C3B	1	23
PCDH17	1	24
TLE4	1	25
BRD2	1	26
PTMS	1	27
RALGPS2	1	28
L1CAM	1	29
GRB2	2	30
FRA10AC1	2	31
MORF4L2	2	32
CSMD3	2	33
C9orf72	2	34
IRF2BPL	2	35
RHOB	2	36
GNB2	2	37
SLC9A7	2	38
ARL1	2	39
CLTC	2	40
ZMYM2	2	41
CLPTM1	2	42
SLC25A23	2	43
APP	2	44
DNAJB5	2	45
VGF	2	46
SLC22A17	2	47
CMAS	2	48
ORC4	2	49
EIF5A	2	50
TCTA	2	51
TRA2B	2	52
RBBP6	2	53
NIPBL	2	54
CGGBP1	2	55
DDX5	2	56
SF1	2	57
DYNC1LI1	2	58
AP1G1	2	59
FUS	2	60
WDR48	2	61
RHOA	2	62
DDX6	3	63
RNF24	3	64
SMARCA5	3	65
TPGS2	3	66
EHBP1	3	67
TLE3	3	68
PRPF3	3	69
CORO1C	3	70
SEC14L1	3	71
ITGB8	3	72
UBASH3B	3	73
CDH2	3	74
KCND2	3	75
PTCH1	3	76
ANKH	3	77
CEP70	3	78
AKAP12	3	79
EGR3	3	80
HR	3	81
NAB2	3	82
MSL2	3	83
SPRED1	3	84
SOCS5	3	85
LRFN5	3	86
NFYC	3	87
CTCF	3	88
QRICH1	3	89
KCNN2	3	90
TPM4	3	91
SIK2	3	92
NLK	3	93
CDK17	3	94
KCNH5	3	95
KCNB1	3	96
CAMK2A	3	97
EGR1	3	98
RELB	3	99
BAHD1	3	100
GLRA3	3	101
KCNQ5	3	102
KAT7	3	103
PPARGC1B	3	104
ANKS1A	3	105
NUMBL	3	106
RASGEF1A	3	107
SH3KBP1	3	108
ELL	3	109
UBTF	3	110
NUFIP2	3	111
MATR3	3	112
PRKAG1	3	113
PRRT2	3	114
SPTB	3	115
WDR44	3	116
PAFAH1B1	3	117
ZNF827	3	118
IWS1	3	119
MAP3K4	3	120
ISG20L2	3	121
ATG12	3	122
SDCCAG8	3	123
KDM2A	3	124
TAOK2	3	125
PRKACA	3	126
KAT2A	3	127
KCNB2	3	128
RPS6KA3	3	129
CLSTN1	3	130
ICAM5	3	131
ATE1	3	132
CNOT6L	3	133
GIT1	3	134
SCN8A	3	135
NRGN	3	136
GRIN1	3	137
PITPNA	3	138
RAPGEFL1	3	139
FAF1	3	140
KLF16	3	141
CACNA1A	3	142
SRCIN1	3	143
PLOD3	4	144
RAB39A	4	145
MRC2	4	146
HRK	4	147
CREB3L1	4	148
STARD13	4	149
MGLL	4	150
ATP1B2	4	151
RAB26	4	152
FOXP2	4	153

### Sheet: Cluster_1
Cluster	Cluster_Size	Message
1	29	No terms passed FDR ≤ 0.05

### Sheet: Cluster_2
GO term	GO ID	Genes in reference	Genes in input	Expected	Fold enrichment	P-value	FDR
synapse organization	GO:0050808	341	12	1.3587	8.83199	1.03492e-08	7.12079e-05
system development	GO:0048731	2727	31	10.8656	2.85304	1.97262e-08	9.0484e-05
multicellular organism development	GO:0007275	2972	32	11.8418	2.70229	3.85724e-08	0.000132699
nervous system development	GO:0007399	1757	25	7.00068	3.57108	1.0191e-08	0.000140238
cell junction organization	GO:0034330	504	13	2.00816	6.47358	9.33622e-08	0.000256951
regulation of trans-synaptic signaling	GO:0099177	472	12	1.88066	6.38074	3.56616e-07	0.000701056
modulation of chemical synaptic transmission	GO:0050804	470	12	1.87269	6.40789	3.40857e-07	0.000781755
trans-synaptic signaling	GO:0099537	384	10	1.53003	6.53582	2.94807e-06	0.0045076
generation of neurons	GO:0048699	913	15	3.6378	4.12337	2.78911e-06	0.00479761
neurogenesis	GO:0022008	1056	16	4.20758	3.80266	3.51576e-06	0.00483803
synapse assembly	GO:0007416	120	6	0.478134	12.5488	8.4544e-06	0.00894931
synaptic signaling	GO:0099536	425	10	1.69339	5.90531	7.21145e-06	0.00902152
regulated exocytosis	GO:0045055	119	6	0.47415	12.6542	8.05712e-06	0.0092395
anterograde trans-synaptic signaling	GO:0098916	355	9	1.41448	6.36276	1.18272e-05	0.00957377
anatomical structure development	GO:0048856	4131	34	16.4598	2.06564	1.00976e-05	0.00992525
chemical synaptic transmission	GO:0007268	355	9	1.41448	6.36276	1.18272e-05	0.0101721
neuron projection development	GO:0031175	550	11	2.19145	5.01951	1.13188e-05	0.0103838
regulation of extent of cell growth	GO:0061387	78	5	0.310787	16.0882	1.49195e-05	0.011406
multicellular organismal process	GO:0032501	5240	39	20.8785	1.86795	1.78002e-05	0.012892
neuron differentiation	GO:0030182	857	13	3.41467	3.8071	3.22453e-05	0.0221864
cellular developmental process	GO:0048869	2668	25	10.6305	2.35172	3.66664e-05	0.024027
detection of temperature stimulus involved in sensory perception	GO:0050961	18	3	0.0717201	41.8293	4.76477e-05	0.0242844
cell-cell adhesion	GO:0098609	523	10	2.08387	4.79877	4.27907e-05	0.0245351
positive regulation of cell projection organization	GO:0031346	326	8	1.29893	6.15891	4.6859e-05	0.024801
detection of temperature stimulus involved in sensory perception of pain	GO:0050965	17	3	0.0677357	44.2898	3.98208e-05	0.0249079
developmental process	GO:0032502	4562	35	18.1771	1.9255	4.18892e-05	0.0250625
axon development	GO:0061564	325	8	1.29495	6.17786	4.58557e-05	0.0252408
neuropeptide signaling pathway	GO:0007218	103	5	0.410398	12.1833	5.72388e-05	0.0271608
detection of temperature stimulus	GO:0016048	19	3	0.0757046	39.6277	5.64191e-05	0.027728
regulation of nervous system development	GO:0051960	344	8	1.37065	5.83664	6.83085e-05	0.0313331
neuron development	GO:0048666	672	11	2.67755	4.10823	7.06378e-05	0.0313564
homophilic cell-cell adhesion	GO:0007156	176	6	0.701263	8.55599	7.34469e-05	0.0315845
neuron projection guidance	GO:0097485	179	6	0.713217	8.41259	8.06375e-05	0.0317044
regulation of secretion	GO:0051046	563	10	2.24325	4.45783	7.91296e-05	0.0320265
axon guidance	GO:0007411	178	6	0.709232	8.45985	7.8181e-05	0.0326015
cell differentiation	GO:0030154	2663	24	10.6106	2.26189	8.55278e-05	0.032693
sensory perception of temperature stimulus	GO:0050951	24	3	0.0956268	31.372	0.000116163	0.0432033
axonogenesis	GO:0007409	278	7	1.10768	6.31953	0.000121925	0.0441528

### Sheet: Cluster_3
GO term	GO ID	Genes in reference	Genes in input	Expected	Fold enrichment	P-value	FDR
regulation of biological quality	GO:0065008	2707	77	28.2801	2.72276	1.96187e-17	2.69973e-13
nervous system development	GO:0007399	1757	60	18.3554	3.26879	6.60701e-17	4.54595e-13
trans-synaptic signaling	GO:0099537	384	27	4.01166	6.73038	5.38883e-15	2.47186e-11
synaptic signaling	GO:0099536	425	28	4.43999	6.30632	8.41567e-15	2.8952e-11
regulation of trans-synaptic signaling	GO:0099177	472	29	4.931	5.88116	1.63112e-14	3.74097e-11
modulation of chemical synaptic transmission	GO:0050804	470	29	4.91011	5.90619	1.46253e-14	4.02517e-11
anterograde trans-synaptic signaling	GO:0098916	355	23	3.7087	6.20164	3.43576e-12	5.90993e-09
chemical synaptic transmission	GO:0007268	355	23	3.7087	6.20164	3.43576e-12	6.75421e-09
cell-cell signaling	GO:0007267	727	32	7.595	4.2133	5.73454e-12	7.89131e-09
generation of neurons	GO:0048699	913	36	9.53814	3.77432	5.62001e-12	8.593e-09
synapse organization	GO:0050808	341	22	3.56244	6.17554	1.1316e-11	1.41563e-08
anatomical structure development	GO:0048856	4131	86	43.1567	1.99274	1.54908e-11	1.77641e-08
neuron differentiation	GO:0030182	857	34	8.95311	3.79756	2.00065e-11	1.96649e-08
neuron development	GO:0048666	672	30	7.02041	4.27326	1.99665e-11	2.11353e-08
neurogenesis	GO:0022008	1056	37	11.0321	3.35386	8.30017e-11	7.13867e-08
system development	GO:0048731	2727	65	28.4891	2.28158	8.09895e-11	7.42997e-08
cell junction organization	GO:0034330	504	25	5.26531	4.74806	1.22048e-10	9.33056e-08
multicellular organism development	GO:0007275	2972	68	31.0486	2.19012	1.20975e-10	9.79257e-08
regulation of biological process	GO:0050789	11565	165	120.82	1.36567	4.32297e-10	3.13097e-07
biological regulation	GO:0065007	11975	168	125.103	1.34289	8.57732e-10	5.90162e-07
developmental process	GO:0032502	4562	87	47.6594	1.82545	1.4285e-09	9.36073e-07
regulation of membrane potential	GO:0042391	407	21	4.25194	4.93892	2.02216e-09	1.26486e-06
cell morphogenesis	GO:0000902	502	23	5.24441	4.38562	3.23874e-09	1.93775e-06
cell communication	GO:0007154	4847	88	50.6368	1.73787	1.48239e-08	8.49963e-06
neuron projection development	GO:0031175	550	23	5.74587	4.00288	1.78714e-08	9.83714e-06
regulation of synapse structure or activity	GO:0050803	307	17	3.20724	5.30051	2.66098e-08	1.40838e-05
multicellular organismal process	GO:0032501	5240	92	54.7425	1.6806	3.58135e-08	1.82529e-05
cell development	GO:0048468	1677	43	17.5197	2.45438	4.02453e-08	1.97791e-05
regulation of cellular process	GO:0050794	11125	155	116.223	1.33364	6.03486e-08	2.86365e-05
regulation of signaling	GO:0023051	3365	67	35.1543	1.90588	7.13519e-08	3.27291e-05
regulation of cell communication	GO:0010646	3374	67	35.2483	1.9008	7.48643e-08	3.32325e-05
signaling	GO:0023052	4806	85	50.2085	1.69294	9.92656e-08	4.26873e-05
neuron projection morphogenesis	GO:0048812	381	18	3.98032	4.52225	1.14411e-07	4.77095e-05
regulation of synapse organization	GO:0050807	301	16	3.14456	5.08816	1.21355e-07	4.91166e-05
plasma membrane bounded cell projection morphogenesis	GO:0120039	384	18	4.01166	4.48692	1.28599e-07	5.05616e-05
postsynapse organization	GO:0099173	104	10	1.08649	9.20394	1.39423e-07	5.32944e-05
cell projection morphogenesis	GO:0048858	388	18	4.05345	4.44066	1.50023e-07	5.57963e-05
cell differentiation	GO:0030154	2663	56	27.8205	2.01291	1.89763e-07	6.87193e-05
cellular developmental process	GO:0048869	2668	56	27.8727	2.00913	1.98445e-07	7.00207e-05
anatomical structure morphogenesis	GO:0009653	1551	39	16.2034	2.40691	2.90313e-07	9.9875e-05
regulation of synaptic plasticity	GO:0048167	175	12	1.82823	6.56372	3.27343e-07	0.000109867
cell morphogenesis involved in neuron differentiation	GO:0048667	327	16	3.41618	4.68359	3.719e-07	0.00012185
regulation of presynaptic cytosolic calcium ion concentration	GO:0099509	16	5	0.167153	29.9128	4.72446e-07	0.000147758
regulation of synaptic vesicle exocytosis	GO:2000300	46	7	0.480564	14.5662	4.66533e-07	0.000149301
synapse assembly	GO:0007416	120	10	1.25364	7.97674	5.36279e-07	0.000163994
positive regulation of synaptic transmission	GO:0050806	122	10	1.27454	7.84598	6.2535e-07	0.000187075
regulation of neurotransmitter transport	GO:0051588	97	9	1.01336	8.88132	8.08825e-07	0.000236814
response to stress	GO:0006950	3035	9	31.7068	0.283851	9.01408e-07	0.000258422
potassium ion transmembrane transport	GO:0071805	162	11	1.69242	6.49957	1.12736e-06	0.000316604
postsynaptic specialization organization	GO:0099084	35	6	0.365646	16.4093	1.52811e-06	0.000420565
potassium ion transport	GO:0006813	168	11	1.7551	6.26744	1.61287e-06	0.000435191
regulation of neurotransmitter secretion	GO:0046928	79	8	0.825316	9.69326	1.71966e-06	0.000455081
axon development	GO:0061564	325	15	3.39529	4.41789	1.8001e-06	0.000467382
regulation of exocytosis	GO:0017157	174	11	1.81778	6.05132	2.2733e-06	0.000579314
transport	GO:0006810	3333	62	34.82	1.78059	2.56533e-06	0.000641846
postsynapse assembly	GO:0099068	22	5	0.229835	21.7548	2.70639e-06	0.000665048
regulation of regulated secretory pathway	GO:1903305	115	9	1.20141	7.4912	3.38429e-06	0.000817038
cell junction assembly	GO:0034329	266	13	2.77891	4.67809	4.8072e-06	0.00114055
plasma membrane bounded cell projection organization	GO:0120036	990	27	10.3426	2.61057	5.07563e-06	0.00118383
regulation of transport	GO:0051049	1468	35	15.3362	2.28217	5.73997e-06	0.00129488
cell projection organization	GO:0030030	996	27	10.4052	2.59484	5.66895e-06	0.00130017
metal ion transport	GO:0030001	609	20	6.36224	3.14354	6.62705e-06	0.00144754
localization	GO:0051179	4111	71	42.9478	1.65317	6.52346e-06	0.00144789
axonogenesis	GO:0007409	278	13	2.90428	4.47616	7.74582e-06	0.00166547
central nervous system development	GO:0007417	728	22	7.60544	2.89267	8.42855e-06	0.00178439
regulation of secretion by cell	GO:1903530	517	18	5.40112	3.33264	8.91038e-06	0.00185781
regulation of neuron projection development	GO:0010975	373	15	3.89674	3.84937	9.55449e-06	0.00196238
postsynaptic density organization	GO:0097106	29	5	0.302964	16.5036	1.14992e-05	0.00232706
monoatomic ion transport	GO:0006811	918	25	9.59038	2.60678	1.19804e-05	0.00238931
postsynaptic specialization assembly	GO:0098698	15	4	0.156706	25.5256	1.44462e-05	0.00283991
neuron migration	GO:0001764	80	7	0.835763	8.37558	2.05055e-05	0.00397431
clustering of voltage-gated sodium channels	GO:0045162	6	3	0.0626822	47.8605	2.19729e-05	0.00419957
monoatomic ion transmembrane transport	GO:0034220	835	23	8.72328	2.63662	2.2916e-05	0.00431982
establishment of localization	GO:0051234	3540	62	36.9825	1.67647	2.37428e-05	0.00441519
behavior	GO:0007610	356	14	3.71914	3.76431	2.4368e-05	0.00447105
regulation of secretion	GO:0051046	563	18	5.88168	3.06035	2.77706e-05	0.00502831
regulation of cytosolic calcium ion concentration	GO:0051480	58	6	0.605928	9.90217	3.11993e-05	0.00550427
regulation of localization	GO:0032879	1816	38	18.9718	2.00297	3.09343e-05	0.0055284
nerve development	GO:0021675	59	6	0.616375	9.73433	3.44312e-05	0.0059226
maintenance of synapse structure	GO:0099558	36	5	0.376093	13.2946	3.43975e-05	0.0059917
regulation of plasma membrane bounded cell projection organization	GO:0120035	575	18	6.00705	2.99648	3.65708e-05	0.00621297
monoatomic cation transmembrane transport	GO:0098655	687	20	7.17711	2.78664	3.74008e-05	0.00627649
regulation of cellular component organization	GO:0051128	2396	46	25.0311	1.83771	3.86715e-05	0.00633522
adenylate cyclase-modulating G protein-coupled receptor signaling pathway	GO:0007188	278	12	2.90428	4.13184	3.8216e-05	0.00633602
innervation	GO:0060384	19	4	0.198494	20.1518	3.96963e-05	0.00642659
cell migration	GO:0016477	753	21	7.86662	2.66951	4.42869e-05	0.00708641
cell-cell adhesion mediated by cadherin	GO:0044331	38	5	0.396987	12.5949	4.50276e-05	0.00712212
regulation of vesicle-mediated transport	GO:0060627	534	17	5.57872	3.0473	4.91604e-05	0.00768746
regulation of cell projection organization	GO:0031344	594	18	6.20554	2.90063	5.56287e-05	0.00860119
postsynaptic membrane organization	GO:0001941	21	4	0.219388	18.2326	6.02989e-05	0.0092197
metabolic process	GO:0008152	7080	47	73.965	0.635436	6.65472e-05	0.0100632
animal organ development	GO:0048513	2013	40	21.0299	1.90206	6.75913e-05	0.01011
regulation of nervous system development	GO:0051960	344	13	3.59378	3.61736	7.14685e-05	0.010575
positive regulation of dendrite extension	GO:1903861	22	4	0.229835	17.4038	7.30972e-05	0.010701
defense response	GO:0006952	1184	1	12.3693	0.0808454	8.42604e-05	0.0122053
regulation of postsynaptic membrane neurotransmitter receptor levels	GO:0099072	70	6	0.731293	8.20465	9.10811e-05	0.0127895
presynaptic active zone organization	GO:1990709	9	3	0.0940233	31.907	9.01674e-05	0.0127917
netrin-activated signaling pathway	GO:0038007	9	3	0.0940233	31.907	9.01674e-05	0.0129249
learning or memory	GO:0007611	176	9	1.83868	4.89482	0.000100925	0.0140286
regulation of dendrite extension	GO:1903859	24	4	0.250729	15.9535	0.000104458	0.0143745
cognition	GO:0050890	221	10	2.30879	4.33126	0.000115498	0.0157364
cAMP metabolic process	GO:0046058	25	4	0.261176	15.3153	0.000123341	0.0166402
cyclic purine nucleotide metabolic process	GO:0052652	47	5	0.491011	10.1831	0.0001275	0.0170342
import across plasma membrane	GO:0098739	183	9	1.91181	4.70759	0.000135743	0.0179611
cyclic nucleotide metabolic process	GO:0009187	48	5	0.501458	9.97093	0.000141126	0.0184955
calcium ion import across plasma membrane	GO:0098703	26	4	0.271623	14.7263	0.000144579	0.0187693
receptor localization to synapse	GO:0097120	49	5	0.511905	9.76744	0.000155838	0.0200419
calcium ion import into cytosol	GO:1902656	27	4	0.28207	14.1809	0.00016834	0.0210593
inorganic cation import across plasma membrane	GO:0098659	111	7	1.15962	6.03646	0.000166892	0.0210698
inorganic ion import across plasma membrane	GO:0099587	111	7	1.15962	6.03646	0.000166892	0.0212649
regulation of dendritic spine development	GO:0060998	50	5	0.522352	9.57209	0.000171695	0.0212855
biological process involved in interspecies interaction between organisms	GO:0044419	1284	2	13.414	0.149098	0.000181241	0.0222683
regulation of neuronal synaptic plasticity	GO:0048168	51	5	0.532799	9.3844	0.000188754	0.0229862
head development	GO:0060322	541	16	5.65185	2.83093	0.000191136	0.0230721
neuron cellular homeostasis	GO:0070050	52	5	0.543246	9.20394	0.000207075	0.0247788
monoatomic cation transport	GO:0006812	782	20	8.16958	2.44811	0.000215692	0.0255874
postsynaptic density assembly	GO:0097107	12	3	0.125364	23.9302	0.000230739	0.0271384
regulation of cell morphogenesis	GO:0022604	199	9	2.07896	4.32909	0.000254224	0.0296472
cellular response to forskolin	GO:1904322	13	3	0.135811	22.0894	0.000297653	0.0335738
cAMP biosynthetic process	GO:0006171	13	3	0.135811	22.0894	0.000297653	0.0338512
G protein-coupled receptor signaling pathway, coupled to cyclic nucleotide second messenger	GO:0007187	56	5	0.585034	8.54651	0.00029423	0.0340244
synapse maturation	GO:0060074	13	3	0.135811	22.0894	0.000297653	0.0341333
regulation of synaptic membrane adhesion	GO:0099179	3	2	0.0313411	63.814	0.000323666	0.0359191
regulation of action potential firing rate	GO:0099605	3	2	0.0313411	63.814	0.000323666	0.0362111
system process	GO:0003008	1798	35	18.7838	1.86331	0.000348961	0.0384164
primary metabolic process	GO:0044238	6368	43	66.5267	0.646357	0.000352255	0.0384712
cell junction maintenance	GO:0034331	59	5	0.616375	8.11194	0.000375981	0.039799
protein localization to synapse	GO:0035418	59	5	0.616375	8.11194	0.000375981	0.0401075
brain development	GO:0007420	517	15	5.40112	2.7772	0.000370909	0.0401896
neuronal ion channel clustering	GO:0045161	14	3	0.146259	20.5116	0.000375918	0.0404141
cell-cell adhesion	GO:0098609	523	15	5.4638	2.74534	0.000418448	0.0432952
regulation of system process	GO:0044057	523	15	5.4638	2.74534	0.000418448	0.0436232
macromolecule metabolic process	GO:0043170	5037	31	52.6217	0.58911	0.000416348	0.0437356
nucleic acid metabolic process	GO:0090304	2005	7	20.9463	0.334188	0.000452948	0.0465151
response to forskolin	GO:1904321	15	3	0.156706	19.1442	0.000466286	0.0475301
learning	GO:0007612	95	6	0.992468	6.04553	0.000486418	0.0492176

### Sheet: Cluster_4
Cluster	Cluster_Size	n_terms	Database	Term	Adjusted P-value	P-value	Odds Ratio	Combined Score	Genes
4	10	48	GO_Biological_Process_2025	Phagosome Acidification (GO:0090383)	0.0363736	0.00253104	584.333	3493.8	RAB39A
4	10	48	GO_Biological_Process_2025	Monoacylglycerol Catabolic Process (GO:0052651)	0.0363736	0.0031629	438.222	2522.52	MGLL
4	10	48	GO_Biological_Process_2025	Peptidyl-Lysine Hydroxylation (GO:0017185)	0.0363736	0.0031629	438.222	2522.52	PLOD3
4	10	48	GO_Biological_Process_2025	Exocrine System Development (GO:0035272)	0.0363736	0.0031629	438.222	2522.52	RAB26
4	10	48	GO_Biological_Process_2025	Regulation of Sodium Ion Export Across Plasma Membrane (GO:1903276)	0.0363736	0.00379441	350.556	1954.08	ATP1B2
4	10	48	GO_Biological_Process_2025	Positive Regulation of Sodium Ion Export Across Plasma Membrane (GO:1903278)	0.0363736	0.00379441	350.556	1954.08	ATP1B2
4	10	48	GO_Biological_Process_2025	Protein Hydroxylation (GO:0018126)	0.0363736	0.00442555	292.111	1583.35	PLOD3
4	10	48	GO_Biological_Process_2025	Endothelial Tube Morphogenesis (GO:0061154)	0.0363736	0.00505633	250.365	1323.71	STARD13
4	10	48	GO_Biological_Process_2025	Regulation of Sensory Perception (GO:0051931)	0.0363736	0.00505633	250.365	1323.71	MGLL
4	10	48	GO_Biological_Process_2025	Regulation of Sensory Perception of Pain (GO:0051930)	0.0363736	0.00505633	250.365	1323.71	MGLL
4	10	48	GO_Biological_Process_2025	Monoacylglycerol Metabolic Process (GO:0046462)	0.0363736	0.00568676	219.056	1132.43	MGLL
4	10	48	GO_Biological_Process_2025	Retina Homeostasis (GO:0001895)	0.0363736	0.00631682	194.704	986.085	ATP1B2
4	10	48	GO_Biological_Process_2025	Phagosome-Lysosome Fusion (GO:0090385)	0.0363736	0.00631682	194.704	986.085	RAB39A
4	10	48	GO_Biological_Process_2025	Sodium Ion Export Across Plasma Membrane (GO:0036376)	0.0363736	0.00631682	194.704	986.085	ATP1B2
4	10	48	GO_Biological_Process_2025	Cell Communication by Electrical Coupling Involved in Cardiac Conduction (GO:0086064)	0.0363736	0.00694653	175.222	870.769	ATP1B2
4	10	48	GO_Biological_Process_2025	Negative Regulation of Sprouting Angiogenesis (GO:1903671)	0.0363736	0.00694653	175.222	870.769	CREB3L1
4	10	48	GO_Biological_Process_2025	Positive Regulation of Sodium Ion Transmembrane Transport (GO:1902307)	0.0363736	0.00694653	175.222	870.769	ATP1B2
4	10	48	GO_Biological_Process_2025	- Reg of Endoplasmic Reticulum Stress-Induced Intrinsic Apoptotic Sgnlng Pway (GO:1902236)	0.0363736	0.00757587	159.283	777.744	CREB3L1
4	10	48	GO_Biological_Process_2025	Negative Regulation of Fibroblast Growth Factor Receptor Signaling Pathway (GO:0040037)	0.0363736	0.00757587	159.283	777.744	CREB3L1
4	10	48	GO_Biological_Process_2025	Intracellular Potassium Ion Homeostasis (GO:0030007)	0.0363736	0.00757587	159.283	777.744	ATP1B2
4	10	48	GO_Biological_Process_2025	Negative Regulation of Cell Migration Involved in Sprouting Angiogenesis (GO:0090051)	0.0363736	0.00757587	159.283	777.744	STARD13
4	10	48	GO_Biological_Process_2025	Phagolysosome Assembly (GO:0001845)	0.0363736	0.00820486	146	701.242	RAB39A
4	10	48	GO_Biological_Process_2025	Phagosome Maturation (GO:0090382)	0.0363736	0.00883349	134.761	637.311	RAB39A
4	10	48	GO_Biological_Process_2025	Intracellular Sodium Ion Homeostasis (GO:0006883)	0.0363736	0.00883349	134.761	637.311	ATP1B2
4	10	48	GO_Biological_Process_2025	Positive Regulation of Collagen Biosynthetic Process (GO:0032967)	0.0363736	0.00883349	134.761	637.311	CREB3L1
4	10	48	GO_Biological_Process_2025	Positive Regulation of Collagen Metabolic Process (GO:0010714)	0.0363736	0.00883349	134.761	637.311	CREB3L1
4	10	48	GO_Biological_Process_2025	Positive Regulation of Release of Cytochrome C From Mitochondria (GO:0090200)	0.0363736	0.00946176	125.127	583.154	HRK
4	10	48	GO_Biological_Process_2025	Glycerolipid Catabolic Process (GO:0046503)	0.0363736	0.0100897	116.778	536.739	MGLL
4	10	48	GO_Biological_Process_2025	Positive Regulation of Potassium Ion Transmembrane Transport (GO:1901381)	0.0363736	0.0107172	109.472	496.555	ATP1B2
4	10	48	GO_Biological_Process_2025	Regulation of Collagen Biosynthetic Process (GO:0032965)	0.0363736	0.0107172	109.472	496.555	CREB3L1
4	10	48	GO_Biological_Process_2025	Collagen Catabolic Process (GO:0030574)	0.0363736	0.0107172	109.472	496.555	MRC2
4	10	48	GO_Biological_Process_2025	Membrane Repolarization (GO:0086009)	0.0363736	0.0107172	109.472	496.555	ATP1B2
4	10	48	GO_Biological_Process_2025	Extracellular Matrix Organization (GO:0030198)	0.0363736	0.00373781	26.7705	149.627	CREB3L1;PLOD3
4	10	48	GO_Biological_Process_2025	Regulation of Fibroblast Growth Factor Receptor Signaling Pathway (GO:0040036)	0.0389756	0.0125977	92.1696	403.172	CREB3L1
4	10	48	GO_Biological_Process_2025	Sodium Ion Homeostasis (GO:0055078)	0.0389756	0.0125977	92.1696	403.172	ATP1B2
4	10	48	GO_Biological_Process_2025	Acylglycerol Catabolic Process (GO:0046464)	0.0389756	0.0132239	87.5556	378.742	MGLL
4	10	48	GO_Biological_Process_2025	Reg of Endoplasmic Reticulum Stress-Induced Intrinsic Apoptotic Sgnlng Pway (GO:1902235)	0.0389756	0.0132239	87.5556	378.742	CREB3L1
4	10	48	GO_Biological_Process_2025	Potassium Ion Homeostasis (GO:0055075)	0.0389756	0.0132239	87.5556	378.742	ATP1B2
4	10	48	GO_Biological_Process_2025	Negative Regulation of Response to Endoplasmic Reticulum Stress (GO:1903573)	0.044661	0.0163491	70.0222	288.042	CREB3L1
4	10	48	GO_Biological_Process_2025	Golgi to Plasma Membrane Protein Transport (GO:0043001)	0.044661	0.0163491	70.0222	288.042	RAB26
4	10	48	GO_Biological_Process_2025	Regulation of Cell Migration Involved in Sprouting Angiogenesis (GO:0090049)	0.044661	0.0163491	70.0222	288.042	STARD13
4	10	48	GO_Biological_Process_2025	Intracellular pH Reduction (GO:0051452)	0.0458334	0.0175967	64.8272	261.904	RAB39A
4	10	48	GO_Biological_Process_2025	Negative Regulation of Blood Vessel Endothelial Cell Migration (GO:0043537)	0.0458334	0.0175967	64.8272	261.904	STARD13
4	10	48	GO_Biological_Process_2025	Regulation of Release of Cytochrome C From Mitochondria (GO:0090199)	0.0463782	0.01822	62.5079	250.359	HRK
4	10	48	GO_Biological_Process_2025	Acylglycerol Metabolic Process (GO:0006639)	0.0468979	0.0188429	60.3487	239.682	MGLL
4	10	48	GO_Biological_Process_2025	Endothelial Cell Migration (GO:0043542)	0.0489092	0.0200877	56.448	220.579	STARD13
4	10	48	GO_Biological_Process_2025	Arachidonate Metabolic Process (GO:0019369)	0.0493504	0.0207095	54.6806	212.005	MGLL
4	10	48	GO_Biological_Process_2025	Establishment of Protein Localization to Plasma Membrane (GO:0061951)	0.0497724	0.021331	53.0202	204	RAB26
