## Supplemental Data Files for "A genetic switch involving EGR1 and EZH2 links aging and development across human tissues": DataS10.xlsx

### Sheet: Gene_Clusters
gene	cluster	heatmap_order
PRICKLE2	1	1
MAP6	1	2
EPHB1	1	3
SSTR2	1	4
AFF2	1	5
TBR1	1	6
ADCY5	1	7
CADPS	1	8
SDK2	1	9
IGSF21	1	10
NTSR1	1	11
PTPRN2	1	12
SEZ6	1	13
PNCK	1	14
GPR12	1	15
GRP	1	16
CPVL	1	17
NRG1	1	18
GPR37	1	19
KLHL35	1	20
EPCAM	1	21
CACNA1E	1	22
PSD2	1	23
CRTAC1	1	24
DCTN3	1	25
ISLR2	1	26
PLEKHA7	1	27
PCSK1N	1	28
DLL3	1	29
KAZN	1	30
GDPD5	1	31
ZNF385D	1	32
EPB41L4A	1	33
KIT	1	34
CACNG4	1	35
TRIM67	1	36
STMN2	1	37
DPYSL2	1	38
DNER	1	39
SATB2-AS1	1	40
NR4A2	1	41
TRIM36	1	42
SYNPR	1	43
PLXNA4	1	44
AUTS2	1	45
ADAMTSL3	1	46
MMP24	1	47
RALGPS1	1	48
L1CAM	1	49
EPB41L1	1	50
NPM2	1	51
PSD	1	52
SORCS2	1	53
CFTR	1	54
EFNA3	1	55
WFDC2	1	56
SYT13	1	57
NTN1	1	58
GRM8	1	59
RBMS3	1	60
FEZF2	1	61
KCNMB4	1	62
CNTN2	1	63
ERG	1	64
GDF10	1	65
ARHGDIG	1	66
ATP1A3	1	67
RASGRP2	1	68
PCDH17	1	69
BCL11B	1	70
ATP2C2	1	71
CYP26A1	1	72
ADAMTSL1	1	73
VAT1L	1	74
SYT6	1	75
ASTN2	1	76
CACNA1H	1	77
PLCE1	1	78
POU2F2	1	79
GRIK3	1	80
GFRA1	1	81
SGSM1	1	82
CLSTN2	1	83
HS3ST4	1	84
RGMA	1	85
DSCAML1	1	86
DLGAP4	1	87
CSMD2	1	88
CAMTA1	1	89
CPLX2	1	90
DDX25	2	91
SYBU	2	92
CADM1	2	93
HS6ST3	2	94
CELF3	2	95
TPD52L1	2	96
CEP170B	2	97
TMEM59L	2	98
RNF220	2	99
HTR4	2	100
RIMS1	2	101
NTRK2	2	102
KCNH3	2	103
TMEM130	2	104
CHRM1	2	105
SPEF1	2	106
OSTM1	2	107
KCNAB1	2	108
HOOK1	2	109
GLS2	2	110
ELMOD1	2	111
LIN28B	2	112
TMEM179	2	113
KCNH1	2	114
TGFBR3L	2	115
OLFM1	2	116
SORL1	2	117
FGF14	2	118
SV2C	2	119
ARHGEF25	2	120
CYP26B1	2	121
LRTM2	2	122
HS6ST2	2	123
NECAB2	2	124
SLC6A7	2	125
FAM169A	2	126
RGS6	2	127
GLT1D1	2	128
C1QL3	2	129
FNDC5	2	130
KCNG1	2	131
GLB1L3	2	132
PMEPA1	2	133
LPIN1	2	134
TVP23A	2	135
SLC35F4	2	136
SHISA7	2	137
STOX2	2	138
USP2-AS1	2	139
CGREF1	2	140
NRN1	2	141
PTPN5	2	142
ADAMTS8	2	143
OLFM2	2	144
CLIC5	2	145
SRRM3	2	146
GRID1	2	147
SEMA6B	2	148
IQSEC1	2	149
ATP8A2	2	150
PDE2A	2	151
RAB11FIP4	2	152
OPCML	2	153
CELF5	2	154
CACNA1D	2	155
UBE2QL1	2	156
GABBR2	2	157
KCNQ2	2	158
GABRA5	2	159
TMEM132B	2	160
PACSIN1	2	161
CAMK2B	2	162
SH3GL2	2	163
RAP1GAP2	2	164
PRKCG	2	165
SPTBN4	2	166
CACNA1A	2	167
RPH3A	2	168
PCSK1	2	169
NPTX1	2	170
NRXN2	2	171
SLC1A2	2	172
CHN2	2	173
SORCS3	2	174
CACNG8	2	175
CCND2	2	176
TTC9B	2	177
DAB1	2	178
KIF1A	2	179
MEGF8	2	180
BARX2	2	181
ESRRG	2	182
ADCY2	2	183
NDRG4	2	184
CACNB4	2	185
SPRN	2	186
JAG2	2	187
RIMS2	2	188
MAPK8IP1	2	189
GARNL3	2	190
SEZ6L2	2	191
C19orf25	2	192
ZNF782	2	193
SPTB	2	194
ITGA11	2	195
SHANK1	2	196
CELSR1	2	197
IGSF9B	2	198
NOS1	2	199
SULF2	2	200
BEND4	2	201
SHISA6	2	202
XKR7	2	203
CAST	2	204
SMPD3	2	205
TCF20	2	206
RBM20	2	207
VAV3	2	208
TESC	2	209
NGEF	2	210
KCND3	2	211
CACNA2D3	2	212
FAT3	2	213
NRCAM	2	214
RORA	2	215
SLC4A4	2	216
PGBD5	2	217
BEGAIN	2	218
OSBP2	2	219
PDE10A	2	220
SORCS1	2	221
MAST3	2	222
NPAS3	2	223
UNC5A	2	224
PPP1R16B	2	225
OPRD1	2	226
SPAG6	2	227
ZBTB7C	2	228
LHFPL4	2	229
MEIS3	2	230
KIF21B	2	231
ABLIM2	2	232
KCNJ6	2	233
BAHD1	2	234
ABR	2	235
KCNK9	2	236
RIMS4	2	237
SHANK2	2	238
GFRA2	2	239
TENM3	2	240
INPP5A	2	241
CDH3	2	242
MIAT	2	243
CACNA1B	2	244
EPHB2	2	245
NDUFAF6	2	246
GRAMD1B	2	247
SHISA9	2	248
PHACTR3	2	249
L3MBTL4	2	250
UNC5D	2	251
KCNC2	2	252
CCK	2	253
ONECUT2	2	254
TTC6	2	255
PCDH8	2	256
LINGO1	2	257
UNC5C	2	258
ADAMTS16	2	259
MGAT5B	2	260
PAH	2	261
ADAM19	2	262
RTN4RL2	2	263
CDH22	2	264
ADCYAP1	2	265
CNR1	2	266
LINC01141	2	267
TMOD1	2	268
SYT17	2	269
ITPKA	2	270
MBP	2	271
TRABD2A	2	272
TCERG1L	2	273
PLXNC1	2	274
MTUS2	2	275
LDLRAD4	2	276
CHRM3	2	277
ZBTB46	2	278
ANKRD24	2	279
CPNE5	2	280
AJAP1	2	281
PRLR	2	282
MCTP1	2	283
MDGA1	2	284
RYR3	2	285
B4GALNT3	2	286
GSE1	2	287
CHST8	2	288
ZNF423	2	289
LRRN1	2	290
LHX2	2	291
ADCY8	2	292
SLC24A4	2	293
STXBP6	2	294
POU3F2	2	295
NTNG2	2	296

### Sheet: Cluster_1
GO term	GO ID	Genes in reference	Genes in input	Expected	Fold enrichment	P-value	FDR
multicellular organism development	GO:0007275	2972	39	13.2859	2.93544	6.94582e-11	4.77907e-07
system development	GO:0048731	2727	37	12.1907	3.03511	1.07494e-10	4.93076e-07
nervous system development	GO:0007399	1757	30	7.85442	3.8195	5.42133e-11	7.46029e-07
generation of neurons	GO:0048699	913	19	4.08144	4.65522	1.74083e-08	5.9889e-05
synapse organization	GO:0050808	341	12	1.52439	7.87199	3.90813e-08	8.9633e-05
neurogenesis	GO:0022008	1056	20	4.7207	4.23666	3.29723e-08	9.07465e-05
anatomical structure development	GO:0048856	4131	41	18.4671	2.22017	1.13969e-07	0.000224047
neuron projection development	GO:0031175	550	14	2.4587	5.69407	1.49587e-07	0.000257308
multicellular organismal process	GO:0032501	5240	47	23.4247	2.00643	1.93198e-07	0.000295399
neuron differentiation	GO:0030182	857	17	3.8311	4.43737	2.17564e-07	0.00029939
cell junction organization	GO:0034330	504	13	2.25306	5.76993	3.73963e-07	0.000467828
developmental process	GO:0032502	4562	42	20.3938	2.05945	7.87258e-07	0.000902788
cellular developmental process	GO:0048869	2668	30	11.9269	2.51532	8.65054e-07	0.000915693
regulation of trans-synaptic signaling	GO:0099177	472	12	2.11001	5.68718	1.26959e-06	0.00116472
modulation of chemical synaptic transmission	GO:0050804	470	12	2.10107	5.71138	1.21458e-06	0.00119385
neuron development	GO:0048666	672	14	3.00408	4.66033	1.64157e-06	0.00141185
cell differentiation	GO:0030154	2663	29	11.9046	2.43604	2.73701e-06	0.00221553
plasma membrane bounded cell projection organization	GO:0120036	990	16	4.42566	3.61528	7.34799e-06	0.00561754
cell projection organization	GO:0030030	996	16	4.45248	3.5935	7.92714e-06	0.00574133
trans-synaptic signaling	GO:0099537	384	10	1.71662	5.82541	8.42318e-06	0.00579557
cell communication	GO:0007154	4847	41	21.6678	1.89221	1.02197e-05	0.00669682
cell morphogenesis involved in neuron differentiation	GO:0048667	327	9	1.46181	6.15676	1.57967e-05	0.00805103
synapse assembly	GO:0007416	120	6	0.536443	11.1848	1.642e-05	0.00806982
neuron projection guidance	GO:0097485	179	7	0.800194	8.74787	1.57437e-05	0.00833267
regulated exocytosis	GO:0045055	119	6	0.531973	11.2788	1.56548e-05	0.00861704
positive regulation of cell projection organization	GO:0031346	326	9	1.45734	6.17565	1.54179e-05	0.00884025
signaling	GO:0023052	4806	40	21.4845	1.8618	1.90433e-05	0.00903639
axon guidance	GO:0007411	178	7	0.795724	8.79702	1.51828e-05	0.00908391
synaptic signaling	GO:0099536	425	10	1.8999	5.26343	2.02366e-05	0.00928255
axon development	GO:0061564	325	9	1.45287	6.19465	1.5047e-05	0.00941188
cell-cell adhesion	GO:0098609	523	11	2.338	4.70488	2.15584e-05	0.00956985
regulation of nervous system development	GO:0051960	344	9	1.5378	5.8525	2.35603e-05	0.0101317
regulation of extent of cell growth	GO:0061387	78	5	0.348688	14.3395	2.61082e-05	0.0108871
anterograde trans-synaptic signaling	GO:0098916	355	9	1.58698	5.67116	3.01472e-05	0.011853
chemical synaptic transmission	GO:0007268	355	9	1.58698	5.67116	3.01472e-05	0.0122016
axonogenesis	GO:0007409	278	8	1.24276	6.43728	3.49962e-05	0.0133773
regulation of secretion	GO:0051046	563	11	2.51681	4.37061	4.2233e-05	0.0157073
positive regulation of nervous system development	GO:0051962	210	7	0.938776	7.45652	4.38307e-05	0.0158725
neuron projection morphogenesis	GO:0048812	381	9	1.70321	5.28415	5.21741e-05	0.0179492
regulation of plasma membrane bounded cell projection organization	GO:0120035	575	11	2.57046	4.2794	5.10858e-05	0.0180254
detection of temperature stimulus involved in sensory perception of pain	GO:0050965	17	3	0.0759961	39.4757	5.61792e-05	0.0184067
plasma membrane bounded cell projection morphogenesis	GO:0120039	384	9	1.71662	5.24287	5.54234e-05	0.018602
cell projection morphogenesis	GO:0048858	388	9	1.7345	5.18882	6.00204e-05	0.0192079
regulation of cell projection organization	GO:0031344	594	11	2.65539	4.14251	6.83689e-05	0.0209072
detection of temperature stimulus involved in sensory perception	GO:0050961	18	3	0.0804665	37.2826	6.71969e-05	0.0210158
detection of temperature stimulus	GO:0016048	19	3	0.0849368	35.3204	7.95381e-05	0.023794
neuropeptide signaling pathway	GO:0007218	103	5	0.460447	10.859	9.91654e-05	0.0290344
regulation of axonogenesis	GO:0050770	105	5	0.469388	10.6522	0.000108618	0.0311393
homophilic cell-cell adhesion	GO:0007156	176	6	0.786783	7.62599	0.000139398	0.039148
sensory perception of temperature stimulus	GO:0050951	24	3	0.107289	27.962	0.000163467	0.0441072
positive regulation of axonogenesis	GO:0050772	61	4	0.272692	14.6686	0.000160607	0.0442022

### Sheet: Cluster_2
GO term	GO ID	Genes in reference	Genes in input	Expected	Fold enrichment	P-value	FDR
regulation of biological quality	GO:0065008	2707	75	27.3594	2.74129	3.30819e-17	4.5524e-13
nervous system development	GO:0007399	1757	57	17.7578	3.20985	9.62765e-16	6.62431e-12
trans-synaptic signaling	GO:0099537	384	27	3.88105	6.95688	2.33813e-15	1.0725e-11
synaptic signaling	GO:0099536	425	28	4.29543	6.51855	3.56352e-15	1.22594e-11
regulation of trans-synaptic signaling	GO:0099177	472	29	4.77046	6.07908	6.75302e-15	1.54881e-11
modulation of chemical synaptic transmission	GO:0050804	470	29	4.75024	6.10495	6.05097e-15	1.66535e-11
anterograde trans-synaptic signaling	GO:0098916	355	23	3.58795	6.41035	1.71565e-12	2.95114e-09
chemical synaptic transmission	GO:0007268	355	23	3.58795	6.41035	1.71565e-12	3.37273e-09
cell-cell signaling	GO:0007267	727	32	7.34772	4.35509	2.30438e-12	3.5234e-09
synapse organization	GO:0050808	341	22	3.44645	6.38337	5.8367e-12	8.03189e-09
neuron development	GO:0048666	672	29	6.79184	4.26983	4.41601e-11	5.06406e-08
generation of neurons	GO:0048699	913	34	9.2276	3.6846	4.31809e-11	5.40193e-08
cell junction organization	GO:0034330	504	25	5.09388	4.90785	5.94306e-11	6.29095e-08
anatomical structure development	GO:0048856	4131	82	41.7516	1.964	1.35537e-10	1.33224e-07
neuron differentiation	GO:0030182	857	32	8.66161	3.69446	1.6229e-10	1.48885e-07
system development	GO:0048731	2727	62	27.5615	2.24951	3.5411e-10	3.04557e-07
neurogenesis	GO:0022008	1056	35	10.6729	3.27934	5.04097e-10	4.08052e-07
multicellular organism development	GO:0007275	2972	64	30.0377	2.13066	1.74201e-09	1.33177e-06
regulation of biological process	GO:0050789	11565	158	116.886	1.35174	3.4749e-09	2.51674e-06
developmental process	GO:0032502	4562	83	46.1077	1.80013	6.91226e-09	4.32362e-06
biological regulation	GO:0065007	11975	161	121.03	1.33025	6.73394e-09	4.41265e-06
regulation of membrane potential	GO:0042391	407	20	4.11351	4.86203	6.4476e-09	4.43627e-06
cell morphogenesis	GO:0000902	502	22	5.07366	4.33612	8.79996e-09	5.26505e-06
regulation of synapse structure or activity	GO:0050803	307	17	3.10282	5.47889	1.628e-08	9.33454e-06
regulation of signaling	GO:0023051	3365	66	34.0097	1.94062	4.12914e-08	2.27284e-05
neuron projection development	GO:0031175	550	22	5.55879	3.95769	4.48018e-08	2.2834e-05
regulation of cell communication	GO:0010646	3374	66	34.1007	1.93545	4.33346e-08	2.29357e-05
cell development	GO:0048468	1677	42	16.9493	2.47798	5.13701e-08	2.52465e-05
cell communication	GO:0007154	4847	84	48.9881	1.7147	6.1679e-08	2.92677e-05
regulation of synapse organization	GO:0050807	301	16	3.04218	5.25939	7.67948e-08	3.52258e-05
postsynapse organization	GO:0099173	104	10	1.05112	9.51368	1.02353e-07	4.5435e-05
regulation of synaptic plasticity	GO:0048167	175	12	1.76871	6.78462	2.29165e-07	9.27512e-05
multicellular organismal process	GO:0032501	5240	87	52.9602	1.64274	2.25519e-07	9.40414e-05
signaling	GO:0023052	4806	82	48.5738	1.68815	2.25141e-07	9.68177e-05
regulation of cellular process	GO:0050794	11125	149	112.439	1.32516	2.51756e-07	9.89831e-05
plasma membrane bounded cell projection morphogenesis	GO:0120039	384	17	3.88105	4.38026	4.05346e-07	0.000132809
cellular developmental process	GO:0048869	2668	54	26.9652	2.00258	3.79454e-07	0.000133889
regulation of presynaptic cytosolic calcium ion concentration	GO:0099509	16	5	0.16171	30.9195	4.01005e-07	0.000134591
regulation of synaptic vesicle exocytosis	GO:2000300	46	7	0.464917	15.0564	3.73132e-07	0.000135123
cell differentiation	GO:0030154	2663	54	26.9147	2.00634	3.64643e-07	0.000135618
synapse assembly	GO:0007416	120	10	1.21283	8.24519	3.95641e-07	0.00013611
neuron projection morphogenesis	GO:0048812	381	17	3.85073	4.41475	3.63251e-07	0.000138853
cell projection morphogenesis	GO:0048858	388	17	3.92148	4.3351	4.68367e-07	0.000146482
positive regulation of synaptic transmission	GO:0050806	122	10	1.23304	8.11003	4.61637e-07	0.000147735
response to stress	GO:0006950	3035	8	30.6744	0.260803	5.61385e-07	0.000171672
regulation of neurotransmitter transport	GO:0051588	97	9	0.980369	9.18021	6.13332e-07	0.00018348
anatomical structure morphogenesis	GO:0009653	1551	37	15.6758	2.36033	8.92394e-07	0.000261281
axon development	GO:0061564	325	15	3.28474	4.56657	1.18926e-06	0.000340946
cell morphogenesis involved in neuron differentiation	GO:0048667	327	15	3.30496	4.53864	1.28363e-06	0.000353282
postsynaptic specialization organization	GO:0099084	35	6	0.353741	16.9615	1.26053e-06	0.000354003
regulation of neurotransmitter secretion	GO:0046928	79	8	0.798445	10.0195	1.34226e-06	0.000362174
regulation of exocytosis	GO:0017157	174	11	1.7586	6.25497	1.6473e-06	0.000435932
postsynapse assembly	GO:0099068	22	5	0.222352	22.4869	2.30107e-06	0.000597452
regulation of regulated secretory pathway	GO:1903305	115	9	1.16229	7.74331	2.5804e-06	0.000657571
cell junction assembly	GO:0034329	266	13	2.68844	4.83553	3.34389e-06	0.000836642
transport	GO:0006810	3333	60	33.6863	1.78114	4.15514e-06	0.00102105
regulation of transport	GO:0051049	1468	34	14.8369	2.29158	4.85917e-06	0.00117311
axonogenesis	GO:0007409	278	13	2.80972	4.6268	5.40826e-06	0.00128316
potassium ion transmembrane transport	GO:0071805	162	10	1.63732	6.10755	6.10036e-06	0.00142283
potassium ion transport	GO:0006813	168	10	1.69796	5.88942	8.41417e-06	0.00192979
postsynaptic density organization	GO:0097106	29	5	0.2931	17.059	9.79639e-06	0.00220997
postsynaptic specialization assembly	GO:0098698	15	4	0.151603	26.3846	1.26808e-05	0.00281452
metal ion transport	GO:0030001	609	19	6.1551	3.08687	1.45264e-05	0.00317298
localization	GO:0051179	4111	68	41.5495	1.6366	1.57851e-05	0.00339405
neuron migration	GO:0001764	80	7	0.808552	8.65745	1.65661e-05	0.00350718
behavior	GO:0007610	356	14	3.59806	3.89099	1.68375e-05	0.00351062
clustering of voltage-gated sodium channels	GO:0045162	6	3	0.0606414	49.4712	1.99017e-05	0.00408758
monoatomic ion transport	GO:0006811	918	24	9.27813	2.58673	2.02356e-05	0.00409503
regulation of secretion by cell	GO:1903530	517	17	5.22527	3.25342	2.15083e-05	0.00428951
plasma membrane bounded cell projection organization	GO:0120036	990	25	10.0058	2.49854	2.39812e-05	0.00471436
regulation of cytosolic calcium ion concentration	GO:0051480	58	6	0.5862	10.2354	2.59085e-05	0.0050215
cell projection organization	GO:0030030	996	25	10.0665	2.48349	2.65007e-05	0.00506495
establishment of localization	GO:0051234	3540	60	35.7784	1.67699	2.73942e-05	0.00509422
cell migration	GO:0016477	753	21	7.6105	2.75935	2.71115e-05	0.0051107
nerve development	GO:0021675	59	6	0.596307	10.0619	2.86006e-05	0.00524764
maintenance of synapse structure	GO:0099558	36	5	0.363848	13.742	2.93619e-05	0.00531644
regulation of vesicle-mediated transport	GO:0060627	534	17	5.39708	3.14985	3.23441e-05	0.00578035
innervation	GO:0060384	19	4	0.192031	20.83	3.48832e-05	0.00615419
metabolic process	GO:0008152	7080	44	71.5569	0.614896	3.55235e-05	0.00618784
regulation of localization	GO:0032879	1816	37	18.3541	2.0159	3.63913e-05	0.00625976
cell-cell adhesion mediated by cadherin	GO:0044331	38	5	0.384062	13.0187	3.84575e-05	0.0065335
monoatomic ion transmembrane transport	GO:0034220	835	22	8.43926	2.60686	4.07746e-05	0.00684267
central nervous system development	GO:0007417	728	20	7.35782	2.7182	5.23217e-05	0.00867469
postsynaptic membrane organization	GO:0001941	21	4	0.212245	18.8462	5.30166e-05	0.00868525
regulation of secretion	GO:0051046	563	17	5.69018	2.9876	6.23029e-05	0.0100865
positive regulation of dendrite extension	GO:1903861	22	4	0.222352	17.9895	6.42867e-05	0.0102866
regulation of postsynaptic membrane neurotransmitter receptor levels	GO:0099072	70	6	0.707483	8.48077	7.58976e-05	0.0117351
monoatomic cation transmembrane transport	GO:0098655	687	19	6.94344	2.7364	7.42276e-05	0.0117408
regulation of cellular component organization	GO:0051128	2396	44	24.2161	1.81697	7.52857e-05	0.0117728
learning or memory	GO:0007611	176	9	1.77881	5.05955	7.8382e-05	0.0119846
presynaptic active zone organization	GO:1990709	9	3	0.0909621	32.9808	8.1731e-05	0.012225
netrin-activated signaling pathway	GO:0038007	9	3	0.0909621	32.9808	8.1731e-05	0.0123593
cognition	GO:0050890	221	10	2.23362	4.47703	8.78782e-05	0.0130031
regulation of dendrite extension	GO:1903859	24	4	0.242566	16.4904	9.19174e-05	0.0134561
regulation of neuron projection development	GO:0010975	373	13	3.76987	3.44839	0.000115053	0.0166657
defense response	GO:0006952	1184	1	11.9666	0.0835661	0.000122521	0.0175626
calcium ion import across plasma membrane	GO:0098703	26	4	0.262779	15.2219	0.00012729	0.0180582
adenylate cyclase-modulating G protein-coupled receptor signaling pathway	GO:0007188	278	11	2.80972	3.91498	0.000129533	0.0181888
receptor localization to synapse	GO:0097120	49	5	0.495238	10.0962	0.000133511	0.018558
animal organ development	GO:0048513	2013	38	20.3452	1.86776	0.000145095	0.0199665
calcium ion import into cytosol	GO:1902656	27	4	0.272886	14.6581	0.00014825	0.0200007
regulation of dendritic spine development	GO:0060998	50	5	0.505345	9.89423	0.000147137	0.0200471
regulation of neuronal synaptic plasticity	GO:0048168	51	5	0.515452	9.70023	0.000161801	0.021617
neuron cellular homeostasis	GO:0070050	52	5	0.525559	9.51368	0.000177556	0.0234938
regulation of cell morphogenesis	GO:0022604	199	9	2.01127	4.47478	0.000198803	0.0260545
postsynaptic density assembly	GO:0097107	12	3	0.121283	24.7356	0.00020931	0.0269189
regulation of nervous system development	GO:0051960	344	12	3.47677	3.45148	0.000208922	0.0271224
nucleic acid metabolic process	GO:0090304	2005	6	20.2643	0.296087	0.000223924	0.0285317
macromolecule metabolic process	GO:0043170	5037	29	50.9085	0.56965	0.000242415	0.0306043
G protein-coupled receptor signaling pathway, coupled to cyclic nucleotide second messenger	GO:0007187	56	5	0.565986	8.83413	0.000252569	0.0315964
biological process involved in interspecies interaction between organisms	GO:0044419	1284	2	12.9773	0.154116	0.000260097	0.0319571
regulation of plasma membrane bounded cell projection organization	GO:0120035	575	16	5.81147	2.75318	0.000259679	0.0321931
synapse maturation	GO:0060074	13	3	0.13139	22.8328	0.000270079	0.0328899
primary metabolic process	GO:0044238	6368	41	64.3607	0.637034	0.000284882	0.0343883
cell-cell adhesion	GO:0098609	523	15	5.28591	2.83773	0.000294213	0.0352058
regulation of synaptic membrane adhesion	GO:0099179	3	2	0.0303207	65.9615	0.000302954	0.0356321
regulation of action potential firing rate	GO:0099605	3	2	0.0303207	65.9615	0.000302954	0.0359393
cell junction maintenance	GO:0034331	59	5	0.596307	8.38494	0.000323015	0.037353
protein localization to synapse	GO:0035418	59	5	0.596307	8.38494	0.000323015	0.0376695
neuronal ion channel clustering	GO:0045161	14	3	0.141497	21.2019	0.00034118	0.0391249
regulation of cell projection organization	GO:0031344	594	16	6.0035	2.66511	0.000371806	0.0422845
monoatomic cation transport	GO:0006812	782	19	7.9036	2.40397	0.000386361	0.0435796
nucleobase-containing compound metabolic process	GO:0006139	2543	10	25.7018	0.389077	0.000409491	0.0454436
learning	GO:0007612	95	6	0.960155	6.24899	0.00040824	0.0456731
homophilic cell-cell adhesion	GO:0007156	176	8	1.77881	4.49738	0.000434112	0.0477905
intracellular calcium ion homeostasis	GO:0006874	177	8	1.78892	4.47197	0.000450786	0.0492323
